# Treatment Resistant Persister Cells Exploit Macrophage Lipid Metabolism to Sustain Glioblastoma Growth

**DOI:** 10.1101/2025.06.07.658345

**Authors:** Avirup Chakraborty, Changlin Yang, Aryeh Silver, Diana Feier, Guimei Tian, Avinash Pittu, Christina Von Roemeling, Nagheme Thomas, Michael Andrews, Cole Conforti, Olusegun O. Sobanjo, Nyla T. Searl, Miruna N. Anica, Raquel McTiernan, Maryam Rahman, Jianping Huang, Jeffrey K. Harrison, Duane A. Mitchell, Matthew Sarkisian, Loic P. Deleyrolle

## Abstract

Glioblastoma (GBM) displays pronounced intratumoral heterogeneity, posing significant challenges to understanding its biology and developing effective treatments. Using spatial multi-omics, *in vivo* functional assays, and systems-level analysis, we delineate the diverse metabolic and immune architecture of GBM. We identify a lipid-dependent lineage of treatment-resistant persister cells (TRPCs) that engage tumor-associated macrophages (TAMs) in a spatially organized, metabolically specialized crosstalk. TRPCs co-opt CCR2⁺, CSF1R⁺, CD163^+^ TAMs for lipid scavenging and acquisition, promoting a pro-tumorigenic and immunosuppressive microenvironment. This cooperative axis is critically dependent on lipid chaperones like FABPs, whose targeting disrupts TAM recruitment, remodels immune composition, and suppresses tumor growth. Retrospective clinical analyses reveal that elevated TRPC-associated transcriptome may serve as stratification criteria to identify patients benefiting from lipid-lowering therapies like statins. Our findings uncover a targetable immunometabolic circuit between TRPCs and TAMs and support the development of precision therapies that disrupt lipid-fueled tumor-immune cooperation in GBM.

**In brief:** Treatment-resistant persister cells (TRPCs) in glioblastoma spatially engage TAMs to facilitate lipid transfer, thereby sustaining tumor growth and promoting immune evasion. Targeting this TRPC–TAM metabolic axis reprograms the immunosuppressive microenvironment and improves therapeutic outcomes, revealing a clinically actionable metabolic vulnerability with potential for precision immune-metabolic interventions in GBM.

**Highlights:**

- GBM exhibits spatially resolved heterogeneity revealing correlative metabolic and immune micro-niches
- TRPC lineage promotes a pro-tumorigenic and immunosuppressive microenvironment by recruiting lipid-specialized TAMs
- TRPC lineage hijacks TAMs for metabolic support via stimulating lipid transfer and acquisition
- Disruption of the TRPC-TAM lipid axis, including through FABP3 targeting, reprograms the immune landscape, limits TAM recruitment, and impairs tumor progression
- TRPC lineage and associated micro-niche transcriptomic profiles can serve as criteria for patient stratification and identification of responders to lipid-lowering therapies, such as statins
