## Supplementary material for "Treatment Resistant Persister Cells Exploit Macrophage Lipid Metabolism to Sustain Glioblastoma Growth": Suppl. Table S1

### Sheet: Sheet1
Table S1: Immune cell type gene signatures
	Immune cell types	Gene signature
		T.4Nve.Sp
		T.4Mem.Sp
		T.4Mem44h62l.Sp
		T.4Nve.LN
	T cells	T.4Nve.PP
		T.4Nve.MLN
		T.8Nve.LN
		T.8Nve.MLN
		T.8Nve.Sp.OT1
		T.8Mem.Sp.OT1.d100.LisOva
		NKT.4+.Sp
		NKT.4-.Sp
	NKT cells	NKT.4+.Lv
		NKT.4-.Lv
		NK.49CI-.Sp
		NK.49CI+.Sp
	NK cells	NK.49H+.Sp
		NK.H-.MCMV1.Sp
		NK.H+.MCMV1.Sp
		NK.H+.MCMV7.Sp
		preB.FrC.BM
		preB.FrD.BM
		B.T1.Sp
		B.T2.Sp
	B cells	B.T3.Sp
		B.Fo.Sp
		B.FrF.BM
		B.Fo.MLN
		B.Fo.LN
		B.Fo.PC
		SC.LT34F.BM
		SC.LTSL.BM
	HSC	SC.STSL.BM
		SC.MPP34F.BM
		SC.ST34F.BM
		DC.8+.Th
		DC.4+.Sp.GR
		DC.4+.Sp.ST
		DC.8+.Sp.GR
	DC	DC.8+.Sp.ST
		DC.4+.SLN
		DC.8+.SLN
		DC.4+.MLN
		DC.8+.MLN
		MF.RP.Sp
		MF.Medl.SLN
		MF.Lu
		MF.II-480hi.PC
	MF	MF.Microglia.CNS
		MF.Thio5.II+480int.PC
		MF.Thio5.II-480int.PC
		MF.Thio5.II-480hi.PC
		MF.Thio5.II+480lo.PC
		Mo.6C+II-.BM
		Mo.6C-II-.BM
		Mo.6C+II-.Bl
	MO	Mo.6C+II+.Bl
		Mo.6C-II-.Bl
		Mo.6C-II+.Bl
		Mo.6C-IIint.Bl
		Mo.6C+II-.LN
		GN.BM
		GN.Bl
	GN	GN.Arth.BM
		GN.Arth.SynF
		GN.UrAc.PC
		GN.Thio.PC
