## Supplementary material for "Treatment Resistant Persister Cells Exploit Macrophage Lipid Metabolism to Sustain Glioblastoma Growth": Suppl. Table S2

### Sheet: Table T cell signature_T.8NVE.S
Table S1: Comparison of GSEA output: T cell signature geneset [immgen.org] expression levels in tumors derived from TRPCs vs TSCs
NAME	PROBE	DESCRIPTION<br>(from dataset)	RANK IN GENE LIST	RANK METRIC SCORE	RUNNING ES	CORE ENRICHMENT
row_0	Gpr146	NA	833	2.2874	-0.00966479	No
row_1	Ampd1	NA	905	2.20535	-0.00517191	No
row_2	Vipr1	NA	1198	1.90873	-0.0056325	No
row_3	Ppcdc	NA	1202	1.90574	-0.000649214	No
row_4	Ldlrap1	NA	1362	1.76364	0.00101545	No
row_5	Ikbke	NA	1620	1.57723	0.000338432	No
row_6	Arl4c	NA	1728	1.52286	0.00234728	No
row_7	Mtx3	NA	1858	1.46268	0.00378195	No
row_8	Dyrk2	NA	2163	1.28355	0.00144164	No
row_9	Slc11a2	NA	2355	1.19337	0.000994519	No
row_10	Slc12a7	NA	2492	1.14478	0.00145644	No
row_11	Mettl8	NA	2838	1.01453	-0.00236876	No
row_12	Mlh3	NA	2905	0.991458	-0.000991811	No
row_13	Cd46	NA	2939	0.982143	0.000983024	No
row_14	Ctse	NA	3144	0.923581	-0.000422817	No
row_15	Usp28	NA	3159	0.918284	0.00174156	No
row_16	Slc6a19	NA	3695	0.764071	-0.00633022	No
row_17	Adcy7	NA	3878	0.718135	-0.00786437	No
row_18	Ddx60	NA	4254	0.638796	-0.0132492	No
row_19	Usp36	NA	4324	0.627388	-0.0128916	No
row_20	Polr3e	NA	4707	0.556647	-0.0186257	No
row_21	Pdk1	NA	5621	0.428122	-0.0347167	No
row_22	Rabggta	NA	5935	0.385812	-0.0396009	No
row_23	Rpp40	NA	5985	0.380375	-0.0395193	No
row_24	Mfsd8	NA	6693	0.301497	-0.0520591	No
row_25	Pde3b	NA	7055	0.264543	-0.0581695	No
row_26	Atp1b3	NA	7278	0.245121	-0.0617092	No
row_27	Siah1a	NA	7714	0.209587	-0.0693609	No
row_28	Dopey1	NA	7821	0.201286	-0.0708282	No
row_29	Stk38	NA	8128	0.176277	-0.0761345	No
row_30	Gpatch4	NA	8404	0.155661	-0.0809106	No
row_31	Acp5	NA	8462	0.148583	-0.0815929	No
row_32	Klf13	NA	8810	0.128142	-0.0877999	No
row_33	Erich1	NA	8887	0.121255	-0.088913	No
row_34	Mtcp1	NA	9009	0.116279	-0.090888	No
row_35	Tmem80	NA	9209	0.105123	-0.094364	No
row_36	Gpr21	NA	9980	0.0605367	-0.10873	No
row_37	Ric8b	NA	10697	0.0308137	-0.122155	No
row_38	Rufy2	NA	10748	0.0245312	-0.123033	No
row_39	Utp20	NA	10798	0.0191182	-0.123907	No
row_40	Cdc14b	NA	38673	-0.0208334	-0.649677	No
row_41	Asb13	NA	38681	-0.0222086	-0.649751	No
row_42	Tmem126b	NA	39362	-0.0672351	-0.6624	No
row_43	Polr3g	NA	39538	-0.0702964	-0.665516	No
row_44	Ms4a6b	NA	39667	-0.0828509	-0.667711	No
row_45	Rcbtb1	NA	39984	-0.103923	-0.673398	No
row_46	Ndor1	NA	40174	-0.115776	-0.676657	No
row_47	Rev3l	NA	40192	-0.119109	-0.676663	No
row_48	Nudt16	NA	40439	-0.130137	-0.680959	No
row_49	Slfn8	NA	40477	-0.134577	-0.681301	No
row_50	Xrn2	NA	40499	-0.137238	-0.681334	No
row_51	Nars2	NA	40885	-0.162028	-0.688169	No
row_52	Fyco1	NA	41279	-0.191334	-0.695076	No
row_53	Fam173b	NA	41284	-0.191571	-0.694645	No
row_54	Piga	NA	41309	-0.194091	-0.694585	No
row_55	Kdsr	NA	41577	-0.214643	-0.699054	No
row_56	Chd7	NA	41596	-0.216692	-0.69882	No
row_57	Cbr1	NA	41892	-0.238774	-0.703754	No
row_58	Rnf213	NA	42027	-0.249027	-0.705623	No
row_59	Il6st	NA	42185	-0.260718	-0.707895	No
row_60	Orc5	NA	42553	-0.291751	-0.714047	No
row_61	Det1	NA	42610	-0.295299	-0.714322	No
row_62	Orai2	NA	42618	-0.295999	-0.713672	No
row_63	Ap3m2	NA	42924	-0.324348	-0.718568	No
row_64	Arv1	NA	43355	-0.362375	-0.725721	No
row_65	Gapdhs	NA	43491	-0.374151	-0.727278	No
row_66	Entpd6	NA	43544	-0.379449	-0.727256	No
row_67	Slc35b3	NA	43589	-0.382534	-0.727074	No
row_68	Zfp354c	NA	43614	-0.385914	-0.726506	No
row_69	Sh3gl1	NA	43788	-0.4017	-0.728707	No
row_70	Cklf	NA	43801	-0.403727	-0.727866	No
row_71	Mllt11	NA	44010	-0.422397	-0.730673	No
row_72	Pusl1	NA	44038	-0.424732	-0.730059	No
row_73	Phf20l1	NA	44297	-0.449005	-0.733738	No
row_74	Mettl1	NA	44384	-0.457812	-0.73415	No
row_75	Sec22c	NA	44492	-0.466669	-0.734934	No
row_76	Maml2	NA	44748	-0.489907	-0.738449	No
row_77	Adal	NA	44762	-0.491073	-0.737396	No
row_78	Efr3a	NA	44847	-0.499218	-0.73766	No
row_79	Rictor	NA	44861	-0.500853	-0.736581	No
row_80	Herc6	NA	44918	-0.506557	-0.736298	No
row_81	Kbtbd8	NA	44929	-0.507589	-0.735144	No
row_82	Taf1a	NA	44970	-0.510524	-0.734548	No
row_83	Nsun3	NA	45091	-0.521775	-0.735432	No
row_84	Zfp110	NA	45207	-0.533873	-0.73619	No
row_85	Evl	NA	45242	-0.536915	-0.735411	No
row_86	Lipt1	NA	45258	-0.53915	-0.734268	No
row_87	Dus4l	NA	45477	-0.56362	-0.73689	No
row_88	Zfp329	NA	45609	-0.578139	-0.737832	No
row_89	Pknox1	NA	45636	-0.580467	-0.736788	No
row_90	Nol8	NA	45658	-0.583213	-0.735642	No
row_91	Dnajc15	NA	45706	-0.588003	-0.734973	No
row_92	Thada	NA	45729	-0.591799	-0.733823	No
row_93	Frmd8	NA	45795	-0.599844	-0.733463	No
row_94	Pitpnc1	NA	45848	-0.604093	-0.732846	No
row_95	Galnt6	NA	46242	-0.651662	-0.738537	No
row_96	Gramd1a	NA	46350	-0.665109	-0.738796	No
row_97	Pik3cd	NA	46373	-0.668431	-0.737444	No
row_98	Xkrx	NA	46500	-0.682945	-0.738014	No
row_99	Cdc37l1	NA	46642	-0.700723	-0.738821	No
row_100	Mdn1	NA	46786	-0.718063	-0.73962	No
row_101	Ndrg3	NA	46920	-0.736903	-0.74018	Yes
row_102	Cox16	NA	46931	-0.738864	-0.738415	Yes
row_103	Lfng	NA	46952	-0.741692	-0.73683	Yes
row_104	Lyrm7	NA	46969	-0.744763	-0.735163	Yes
row_105	Znrf3	NA	46976	-0.746382	-0.733302	Yes
row_106	Adamts10	NA	47006	-0.751244	-0.731862	Yes
row_107	Pcgf1	NA	47071	-0.759188	-0.731062	Yes
row_108	Madd	NA	47112	-0.764774	-0.729794	Yes
row_109	Ube2cbp	NA	47161	-0.772855	-0.728656	Yes
row_110	Leprotl1	NA	47172	-0.774793	-0.726795	Yes
row_111	Mettl3	NA	47253	-0.787706	-0.726221	Yes
row_112	Rfesd	NA	47325	-0.797488	-0.725452	Yes
row_113	Boll	NA	47339	-0.799377	-0.723583	Yes
row_114	Prrg1	NA	47403	-0.807646	-0.722635	Yes
row_115	Znrf2	NA	47578	-0.835152	-0.723709	Yes
row_116	Ttc27	NA	47583	-0.83566	-0.721575	Yes
row_117	Zfp322a	NA	47596	-0.837688	-0.719586	Yes
row_118	Dph5	NA	47702	-0.855131	-0.719305	Yes
row_119	Klf2	NA	47786	-0.865688	-0.718581	Yes
row_120	Arhgap15	NA	47835	-0.876232	-0.717169	Yes
row_121	Eme2	NA	47916	-0.88805	-0.71633	Yes
row_122	Fam78a	NA	48155	-0.928961	-0.718363	Yes
row_123	Abtb2	NA	48226	-0.941372	-0.717194	Yes
row_124	Pus3	NA	48332	-0.958471	-0.71664	Yes
row_125	Trim56	NA	48362	-0.964486	-0.714636	Yes
row_126	Pde11a	NA	48429	-0.978142	-0.713295	Yes
row_127	Kcna2	NA	48572	-1.00753	-0.713309	Yes
row_128	Vps13a	NA	48628	-1.01847	-0.711653	Yes
row_129	Tmie	NA	48644	-1.02311	-0.70923	Yes
row_130	Zfp260	NA	48701	-1.03289	-0.707555	Yes
row_131	Fntb	NA	48738	-1.04318	-0.705476	Yes
row_132	Rapgef4	NA	48819	-1.0595	-0.704183	Yes
row_133	Sh3kbp1	NA	48967	-1.09162	-0.704069	Yes
row_134	Fgf13	NA	49030	-1.10464	-0.702317	Yes
row_135	Raver2	NA	49056	-1.109	-0.699856	Yes
row_136	Rnf123	NA	49160	-1.1321	-0.698805	Yes
row_137	Herc3	NA	49235	-1.14915	-0.697162	Yes
row_138	Tcp11l2	NA	49258	-1.15396	-0.694525	Yes
row_139	Tnfsf8	NA	49275	-1.1561	-0.69177	Yes
row_140	Cnp	NA	49286	-1.15852	-0.688895	Yes
row_141	Atm	NA	49309	-1.16278	-0.686235	Yes
row_142	Peli1	NA	49315	-1.1632	-0.683253	Yes
row_143	Mppe1	NA	49332	-1.16632	-0.68047	Yes
row_144	Ppil3	NA	49365	-1.17164	-0.677975	Yes
row_145	Arfrp1	NA	49386	-1.17543	-0.675244	Yes
row_146	Pcmtd2	NA	49387	-1.17545	-0.672135	Yes
row_147	Nlk	NA	49398	-1.17757	-0.66921	Yes
row_148	Mitd1	NA	49675	-1.25207	-0.671105	Yes
row_149	Tnfaip8l1	NA	49690	-1.25543	-0.668049	Yes
row_150	Zgpat	NA	49704	-1.26009	-0.664962	Yes
row_151	Car12	NA	49705	-1.26033	-0.661629	Yes
row_152	Rabggtb	NA	49795	-1.28459	-0.659911	Yes
row_153	Grk6	NA	49915	-1.31609	-0.658675	Yes
row_154	Ankrd23	NA	49942	-1.32411	-0.655664	Yes
row_155	Setx	NA	49945	-1.32497	-0.652198	Yes
row_156	Cnga1	NA	49994	-1.33898	-0.649562	Yes
row_157	Slc25a40	NA	50010	-1.34385	-0.646291	Yes
row_158	Ubxn11	NA	50038	-1.35598	-0.643214	Yes
row_159	Atp11b	NA	50140	-1.38885	-0.641447	Yes
row_160	Poli	NA	50149	-1.39217	-0.637916	Yes
row_161	Xrcc4	NA	50156	-1.39449	-0.634341	Yes
row_162	Tmc6	NA	50188	-1.40287	-0.631216	Yes
row_163	Pcgf6	NA	50275	-1.43307	-0.629049	Yes
row_164	Rpl36	NA	50311	-1.44936	-0.625876	Yes
row_165	Rnf167	NA	50313	-1.45004	-0.62206	Yes
row_166	Iqcc	NA	50384	-1.47347	-0.619484	Yes
row_167	Srpk1	NA	50394	-1.47546	-0.615752	Yes
row_168	Ggt1	NA	50430	-1.48663	-0.61248	Yes
row_169	Rapgef6	NA	50534	-1.5253	-0.61039	Yes
row_170	Gbp4	NA	50581	-1.53912	-0.607187	Yes
row_171	Usp53	NA	50595	-1.54432	-0.603348	Yes
row_172	Smad7	NA	50611	-1.55039	-0.599531	Yes
row_173	Snrpe	NA	50612	-1.55058	-0.59543	Yes
row_174	Rmnd5b	NA	50691	-1.58118	-0.59272	Yes
row_175	Il21r	NA	50727	-1.5914	-0.589172	Yes
row_176	Rpl38	NA	50732	-1.5941	-0.585032	Yes
row_177	Klhdc1	NA	50835	-1.6419	-0.582614	Yes
row_178	Slc37a1	NA	50886	-1.66523	-0.579153	Yes
row_179	Eml5	NA	50895	-1.66923	-0.574889	Yes
row_180	Pik3ip1	NA	50921	-1.67683	-0.570927	Yes
row_181	Actn1	NA	50965	-1.6941	-0.567257	Yes
row_182	Afp	NA	51023	-1.71186	-0.563806	Yes
row_183	Sp4	NA	51047	-1.71985	-0.559691	Yes
row_184	Tmem71	NA	51134	-1.75933	-0.556661	Yes
row_185	Rfx3	NA	51174	-1.77892	-0.552692	Yes
row_186	Zfp51	NA	51258	-1.81818	-0.549449	Yes
row_187	Taf4b	NA	51278	-1.82882	-0.544971	Yes
row_188	Traf3ip3	NA	51282	-1.83244	-0.540182	Yes
row_189	Acss2	NA	51336	-1.85934	-0.536265	Yes
row_190	Rps27	NA	51363	-1.87758	-0.53179	Yes
row_191	Dzip1	NA	51373	-1.88317	-0.526979	Yes
row_192	Ddb2	NA	51392	-1.8956	-0.522306	Yes
row_193	Add3	NA	51486	-1.94626	-0.518913	Yes
row_194	Map4k2	NA	51621	-2.0159	-0.51611	Yes
row_195	Cep97	NA	51637	-2.02936	-0.511026	Yes
row_196	Rps15a	NA	51644	-2.03254	-0.505764	Yes
row_197	Rnf138	NA	51652	-2.03735	-0.500508	Yes
row_198	Rab3ip	NA	51664	-2.04526	-0.495307	Yes
row_199	Utrn	NA	51689	-2.05762	-0.490318	Yes
row_200	Clcf1	NA	51713	-2.06984	-0.485278	Yes
row_201	Alkbh4	NA	51834	-2.13676	-0.481891	Yes
row_202	Grap2	NA	51839	-2.13993	-0.476307	Yes
row_203	Btbd11	NA	51925	-2.20124	-0.472089	Yes
row_204	Slc28a2	NA	51968	-2.23127	-0.46698	Yes
row_205	Als2cl	NA	52034	-2.29315	-0.462142	Yes
row_206	Il7r	NA	52087	-2.32879	-0.456964	Yes
row_207	Gramd4	NA	52116	-2.35282	-0.45127	Yes
row_208	Arhgef18	NA	52172	-2.39327	-0.445979	Yes
row_209	Prkd2	NA	52176	-2.39452	-0.439703	Yes
row_210	Zbtb25	NA	52179	-2.39709	-0.433401	Yes
row_211	S1pr1	NA	52195	-2.40609	-0.427321	Yes
row_212	Rab4a	NA	52206	-2.41875	-0.421113	Yes
row_213	Shisa5	NA	52226	-2.43104	-0.415042	Yes
row_214	Rras2	NA	52244	-2.4432	-0.408902	Yes
row_215	Snai3	NA	52251	-2.44916	-0.402538	Yes
row_216	Dennd2d	NA	52264	-2.45593	-0.39627	Yes
row_217	Crtam	NA	52326	-2.51937	-0.390758	Yes
row_218	Sntb1	NA	52327	-2.52191	-0.384088	Yes
row_219	Ugcg	NA	52452	-2.63878	-0.379449	Yes
row_220	Tbxa2r	NA	52500	-2.69008	-0.373221	Yes
row_221	Txk	NA	52584	-2.77548	-0.367447	Yes
row_222	Dgka	NA	52593	-2.78117	-0.360243	Yes
row_223	Lef1	NA	52620	-2.80897	-0.353305	Yes
row_224	Hsh2d	NA	52653	-2.84733	-0.346379	Yes
row_225	Inpp4b	NA	52676	-2.87806	-0.339182	Yes
row_226	Rasgrp2	NA	52684	-2.89361	-0.331662	Yes
row_227	Plcxd2	NA	52692	-2.90081	-0.324123	Yes
row_228	Nsg2	NA	52701	-2.91222	-0.316572	Yes
row_229	Gramd3	NA	52706	-2.91671	-0.308934	Yes
row_230	Lime1	NA	52719	-2.93069	-0.30141	Yes
row_231	Pim2	NA	52729	-2.94024	-0.293804	Yes
row_232	Itgb7	NA	52734	-2.94777	-0.286084	Yes
row_233	Sema4f	NA	52768	-3	-0.278772	Yes
row_234	Zdhhc15	NA	52787	-3.01869	-0.271129	Yes
row_235	Cd6	NA	52803	-3.04336	-0.263363	Yes
row_236	Faah	NA	52838	-3.08444	-0.255848	Yes
row_237	Klk8	NA	52872	-3.12688	-0.248201	Yes
row_238	Itk	NA	52896	-3.1801	-0.240225	Yes
row_239	Ablim1	NA	52904	-3.18619	-0.231931	Yes
row_240	Fam169b	NA	52906	-3.18787	-0.223519	Yes
row_241	Prkcq	NA	52916	-3.21112	-0.215197	Yes
row_242	Ltb	NA	52941	-3.24709	-0.207062	Yes
row_243	Rundc3b	NA	52942	-3.24809	-0.198472	Yes
row_244	Gimap5	NA	52971	-3.30557	-0.190259	Yes
row_245	Slc35f2	NA	52973	-3.30633	-0.181534	Yes
row_246	Gpr174	NA	52975	-3.30835	-0.172803	Yes
row_247	Cd5	NA	52991	-3.32899	-0.164282	Yes
row_248	Sell	NA	53008	-3.34854	-0.155729	Yes
row_249	Rhof	NA	53016	-3.37361	-0.146939	Yes
row_250	Il27ra	NA	53019	-3.3871	-0.138019	Yes
row_251	Sla2	NA	53033	-3.43072	-0.129192	Yes
row_252	Sidt1	NA	53038	-3.43626	-0.12018	Yes
row_253	Cd226	NA	53040	-3.43715	-0.111109	Yes
row_254	Sesn3	NA	53047	-3.44883	-0.102101	Yes
row_255	Serpini1	NA	53085	-3.5241	-0.0934794	Yes
row_256	Sit1	NA	53086	-3.52423	-0.0841593	Yes
row_257	Cd247	NA	53087	-3.53138	-0.0748202	Yes
row_258	Ctsw	NA	53097	-3.54538	-0.065614	Yes
row_259	Mgst2	NA	53116	-3.57745	-0.0564926	Yes
row_260	Cd96	NA	53118	-3.57794	-0.0470493	Yes
row_261	S1pr4	NA	53160	-3.69551	-0.0380497	Yes
row_262	Cd8a	NA	53177	-3.73478	-0.0284746	Yes
row_263	Plch1	NA	53184	-3.75	-0.0186706	Yes
row_264	Cd3d	NA	53194	-3.7982	-0.00879568	Yes
row_265	Dapl1	NA	53211	-3.8966	0.00120738	Yes
