## Supplementary material for "Treatment Resistant Persister Cells Exploit Macrophage Lipid Metabolism to Sustain Glioblastoma Growth": Suppl. Table S3

### Sheet: Table Macro_ MF.MICROGLIA.CNS
Table S2: Comparison of GSEA output: Macrophage signature geneset [immgen.org] expression levels in tumors derived from TRPCs vs TSCs
NAME	PROBE	DESCRIPTION<br>(from dataset)	RANK IN GENE LIST	RANK METRIC SCORE	RUNNING ES	CORE ENRICHMENT
row_0	Stab1	NA	17	4.34574	0.00752149	Yes
row_1	Abcc3	NA	23	4.27809	0.0151473	Yes
row_2	Rnase4	NA	39	4.07122	0.0222112	Yes
row_3	Kcnk13	NA	40	4.06906	0.0295542	Yes
row_4	Mertk	NA	41	4.05329	0.0368687	Yes
row_5	C1qa	NA	54	3.94395	0.0437595	Yes
row_6	Ptgs1	NA	55	3.94185	0.0508729	Yes
row_7	C1qb	NA	59	3.92711	0.0579031	Yes
row_8	C1qc	NA	60	3.91932	0.0649759	Yes
row_9	Rab3il1	NA	65	3.88409	0.0719096	Yes
row_10	Fam71a	NA	74	3.82172	0.0786553	Yes
row_11	Klhl38	NA	81	3.79592	0.0853921	Yes
row_12	Cmklr1	NA	103	3.68987	0.0916546	Yes
row_13	Trem2	NA	109	3.66964	0.0981824	Yes
row_14	Scamp5	NA	110	3.66743	0.104801	Yes
row_15	P2ry6	NA	114	3.65776	0.111345	Yes
row_16	Abca9	NA	117	3.648	0.11789	Yes
row_17	Il1a	NA	120	3.64178	0.124424	Yes
row_18	Lgmn	NA	124	3.62815	0.130915	Yes
row_19	Tmem86a	NA	130	3.62536	0.137363	Yes
row_20	Tmem119	NA	131	3.61557	0.143888	Yes
row_21	Adap2	NA	132	3.61466	0.150411	Yes
row_22	Cebpa	NA	141	3.57952	0.156719	Yes
row_23	Ophn1	NA	143	3.57284	0.163148	Yes
row_24	Camk1	NA	166	3.50205	0.169053	Yes
row_25	Slc7a8	NA	178	3.45075	0.175072	Yes
row_26	Fcgr3	NA	191	3.41259	0.181004	Yes
row_27	Mtus1	NA	192	3.40882	0.187156	Yes
row_28	Syngr1	NA	193	3.40414	0.193299	Yes
row_29	Cd33	NA	206	3.36823	0.199151	Yes
row_30	Pla2g15	NA	217	3.34005	0.204989	Yes
row_31	Cfh	NA	220	3.33614	0.210972	Yes
row_32	Eya4	NA	223	3.33201	0.216947	Yes
row_33	Mafb	NA	231	3.31208	0.222792	Yes
row_34	Lyl1	NA	233	3.30631	0.22874	Yes
row_35	Csf1r	NA	234	3.30502	0.234704	Yes
row_36	Itgb5	NA	235	3.29588	0.240652	Yes
row_37	Frmd4b	NA	238	3.28958	0.24655	Yes
row_38	Daglb	NA	244	3.26288	0.252344	Yes
row_39	Lair1	NA	247	3.25503	0.25818	Yes
row_40	Gbgt1	NA	250	3.24376	0.263996	Yes
row_41	Man1c1	NA	265	3.2004	0.269507	Yes
row_42	Slco2b1	NA	272	3.19096	0.275153	Yes
row_43	Tlr7	NA	277	3.17303	0.280803	Yes
row_44	Sirpa	NA	278	3.16841	0.286521	Yes
row_45	Plxdc2	NA	279	3.16652	0.292235	Yes
row_46	Ctss	NA	291	3.14113	0.297696	Yes
row_47	Plod1	NA	293	3.1378	0.303339	Yes
row_48	Tgfbr1	NA	302	3.10822	0.308798	Yes
row_49	Lpcat2	NA	312	3.09142	0.314206	Yes
row_50	Cx3cr1	NA	322	3.0709	0.319578	Yes
row_51	Anks6	NA	326	3.06303	0.325049	Yes
row_52	Zfhx3	NA	330	3.05718	0.33051	Yes
row_53	Snta1	NA	339	3.04418	0.335852	Yes
row_54	Tbxas1	NA	341	3.04057	0.34132	Yes
row_55	Tanc2	NA	345	3.03146	0.346734	Yes
row_56	P2ry13	NA	353	3.0131	0.35204	Yes
row_57	Cttnbp2nl	NA	355	3.01047	0.357453	Yes
row_58	Lhfpl2	NA	358	3.00576	0.36284	Yes
row_59	Pld1	NA	364	2.99946	0.368158	Yes
row_60	Tbc1d16	NA	381	2.97024	0.373216	Yes
row_61	Rapgef5	NA	387	2.95105	0.378448	Yes
row_62	Acp2	NA	390	2.9434	0.383721	Yes
row_63	Adam15	NA	393	2.94105	0.388991	Yes
row_64	Sgk1	NA	394	2.93766	0.394292	Yes
row_65	Fads1	NA	396	2.9358	0.399571	Yes
row_66	Tmem104	NA	420	2.88902	0.404351	Yes
row_67	P2rx7	NA	429	2.86133	0.409363	Yes
row_68	Gna12	NA	439	2.85165	0.41434	Yes
row_69	Pld4	NA	449	2.83965	0.419294	Yes
row_70	Tmem141	NA	452	2.83744	0.424377	Yes
row_71	Dock4	NA	459	2.83016	0.429371	Yes
row_72	Slc36a1	NA	460	2.82998	0.434478	Yes
row_73	Cd68	NA	470	2.81211	0.439383	Yes
row_74	Nuak1	NA	493	2.77491	0.443975	Yes
row_75	Ltc4s	NA	497	2.76847	0.448915	Yes
row_76	Aif1	NA	499	2.76645	0.453888	Yes
row_77	Fgd2	NA	503	2.76387	0.458819	Yes
row_78	Hexb	NA	507	2.75481	0.463734	Yes
row_79	Olfml3	NA	521	2.7312	0.468417	Yes
row_80	Unc93b1	NA	526	2.7273	0.473263	Yes
row_81	Ctsf	NA	528	2.72352	0.478159	Yes
row_82	F11r	NA	532	2.70968	0.482993	Yes
row_83	Gns	NA	534	2.70665	0.487858	Yes
row_84	Phyhd1	NA	546	2.67827	0.492484	Yes
row_85	Tnfrsf21	NA	549	2.67637	0.497276	Yes
row_86	Ccrl2	NA	550	2.67545	0.502104	Yes
row_87	Pmp22	NA	557	2.668	0.506805	Yes
row_88	Gpr84	NA	559	2.66476	0.511595	Yes
row_89	Crat	NA	569	2.65244	0.516212	Yes
row_90	Ly86	NA	578	2.63562	0.520817	Yes
row_91	Dagla	NA	589	2.61868	0.525354	Yes
row_92	Hfe	NA	592	2.61515	0.530036	Yes
row_93	Sipa1l2	NA	634	2.54318	0.533851	Yes
row_94	Mlph	NA	638	2.53976	0.538378	Yes
row_95	Gmpr	NA	643	2.53153	0.542871	Yes
row_96	Hexa	NA	645	2.52601	0.547411	Yes
row_97	Cd81	NA	647	2.52437	0.551947	Yes
row_98	F9	NA	649	2.52281	0.556481	Yes
row_99	Ctsa	NA	666	2.49842	0.560688	Yes
row_100	Tcn2	NA	676	2.48019	0.564994	Yes
row_101	Tpp1	NA	681	2.47369	0.569382	Yes
row_102	Fat3	NA	686	2.46797	0.57376	Yes
row_103	Pon3	NA	695	2.45598	0.578041	Yes
row_104	Etv1	NA	711	2.43579	0.582154	Yes
row_105	Ctsd	NA	742	2.38974	0.5859	Yes
row_106	Pmepa1	NA	743	2.38968	0.590213	Yes
row_107	Ctsz	NA	757	2.37192	0.594248	Yes
row_108	Slc7a7	NA	782	2.34086	0.598019	Yes
row_109	Naglu	NA	787	2.33657	0.60216	Yes
row_110	Slc38a7	NA	789	2.33624	0.606357	Yes
row_111	Fez2	NA	793	2.33234	0.61051	Yes
row_112	Abhd12	NA	799	2.32341	0.614608	Yes
row_113	Slc12a9	NA	826	2.29676	0.618262	Yes
row_114	Gab1	NA	827	2.29566	0.622405	Yes
row_115	Scn1b	NA	857	2.26408	0.625943	Yes
row_116	Kcnk6	NA	877	2.2452	0.629636	Yes
row_117	Slc46a1	NA	886	2.22818	0.633506	Yes
row_118	Kctd12	NA	889	2.22468	0.637483	Yes
row_119	Chst7	NA	907	2.20419	0.64114	Yes
row_120	Plxnb2	NA	912	2.19875	0.645033	Yes
row_121	Pros1	NA	959	2.14701	0.648039	Yes
row_122	Cyfip1	NA	962	2.14488	0.651872	Yes
row_123	Rgmb	NA	966	2.14286	0.655682	Yes
row_124	Pdgfb	NA	975	2.13151	0.659378	Yes
row_125	Rgl3	NA	979	2.12914	0.663163	Yes
row_126	Dtx4	NA	1000	2.10401	0.666583	Yes
row_127	Slc29a3	NA	1005	2.10278	0.670302	Yes
row_128	B3galnt1	NA	1007	2.10163	0.674076	Yes
row_129	Plekho1	NA	1008	2.10015	0.677866	Yes
row_130	Rasgrp3	NA	1018	2.08864	0.681465	Yes
row_131	Rgs10	NA	1024	2.08499	0.685133	Yes
row_132	P2ry12	NA	1037	2.07503	0.688651	Yes
row_133	Arhgap22	NA	1061	2.05102	0.691919	Yes
row_134	Gpr155	NA	1090	2.01268	0.695022	Yes
row_135	Tmem206	NA	1133	1.97231	0.697789	Yes
row_136	Mgat4a	NA	1149	1.95833	0.70104	Yes
row_137	Rilpl1	NA	1151	1.95796	0.704554	Yes
row_138	Tmc7	NA	1152	1.95581	0.708084	Yes
row_139	Ppp1r9a	NA	1156	1.95049	0.711547	Yes
row_140	Bco2	NA	1177	1.93019	0.714653	Yes
row_141	Slc13a3	NA	1189	1.92105	0.717912	Yes
row_142	Ppcdc	NA	1202	1.90574	0.721125	Yes
row_143	Nagpa	NA	1206	1.90253	0.724501	Yes
row_144	Srgap2	NA	1211	1.89286	0.727842	Yes
row_145	Slc37a2	NA	1249	1.8534	0.730488	Yes
row_146	Plod3	NA	1351	1.77025	0.731777	Yes
row_147	Il10ra	NA	1371	1.75566	0.734586	Yes
row_148	Fam102b	NA	1406	1.72674	0.737061	Yes
row_149	Susd3	NA	1409	1.72396	0.740134	Yes
row_150	Cd9	NA	1414	1.71771	0.743158	Yes
row_151	Asph	NA	1416	1.71616	0.746237	Yes
row_152	Fam167b	NA	1418	1.71424	0.749311	Yes
row_153	Mknk1	NA	1432	1.7067	0.752146	Yes
row_154	Adamts16	NA	1435	1.70504	0.755185	Yes
row_155	Entpd1	NA	1458	1.69169	0.757823	Yes
row_156	Arap3	NA	1477	1.6778	0.760511	Yes
row_157	Usp35	NA	1507	1.65481	0.76295	Yes
row_158	Mfsd11	NA	1510	1.65253	0.765894	Yes
row_159	Tspan7	NA	1529	1.63822	0.768511	Yes
row_160	Ldhb	NA	1532	1.63654	0.771426	Yes
row_161	Capn3	NA	1563	1.6166	0.773778	Yes
row_162	Fam105a	NA	1589	1.60052	0.776194	Yes
row_163	Frmd4a	NA	1612	1.58184	0.778633	Yes
row_164	Gpr34	NA	1675	1.55186	0.780264	Yes
row_165	Hpgd	NA	1679	1.55067	0.783006	Yes
row_166	Hs1bp3	NA	1685	1.54524	0.7857	Yes
row_167	Vkorc1	NA	1700	1.53415	0.788204	Yes
row_168	Abi3	NA	1703	1.53384	0.790934	Yes
row_169	Glul	NA	1730	1.52199	0.79319	Yes
row_170	Arl10	NA	1743	1.51573	0.795699	Yes
row_171	Ctns	NA	1794	1.48857	0.797442	Yes
row_172	Scamp2	NA	1944	1.40416	0.797164	Yes
row_173	Tmem63a	NA	1950	1.40117	0.799598	Yes
row_174	Sall1	NA	1951	1.40114	0.802127	Yes
row_175	Ccl3	NA	1964	1.39302	0.804414	Yes
row_176	Liph	NA	2001	1.37157	0.80621	Yes
row_177	Lrrc3	NA	2012	1.36305	0.808481	Yes
row_178	Cmtm6	NA	2028	1.3544	0.810642	Yes
row_179	Fmnl3	NA	2052	1.34062	0.812627	Yes
row_180	Slc2a5	NA	2061	1.33354	0.814883	Yes
row_181	Gp9	NA	2101	1.31498	0.81652	Yes
row_182	Serpine2	NA	2180	1.27878	0.817356	Yes
row_183	Npnt	NA	2181	1.2783	0.819663	Yes
row_184	Tspan14	NA	2200	1.27357	0.821621	Yes
row_185	Kctd21	NA	2286	1.22995	0.822237	Yes
row_186	Rhob	NA	2290	1.22853	0.824397	Yes
row_187	Asap3	NA	2320	1.21408	0.826041	Yes
row_188	Usp2	NA	2329	1.21017	0.828074	Yes
row_189	Slc1a3	NA	2341	1.20306	0.830037	Yes
row_190	Cyth4	NA	2358	1.19326	0.831889	Yes
row_191	Med22	NA	2373	1.18875	0.83377	Yes
row_192	Dusp6	NA	2378	1.18631	0.835835	Yes
row_193	Plxdc1	NA	2379	1.18551	0.837974	Yes
row_194	Man2b2	NA	2401	1.17744	0.839703	Yes
row_195	Ccl4	NA	2484	1.14688	0.840225	Yes
row_196	Fam3a	NA	2500	1.14118	0.842001	Yes
row_197	Cryba4	NA	2521	1.13391	0.84367	Yes
row_198	Zfp36	NA	2535	1.12835	0.845461	Yes
row_199	Atp6v0b	NA	2566	1.11531	0.846908	Yes
row_200	Pag1	NA	2654	1.08723	0.847228	Yes
row_201	Pecr	NA	2660	1.08564	0.849093	Yes
row_202	Gtf2h2	NA	2669	1.08053	0.850892	Yes
row_203	Dusp1	NA	2674	1.07791	0.852761	Yes
row_204	P4ha1	NA	2700	1.06621	0.854214	Yes
row_205	Sft2d1	NA	2723	1.05703	0.855706	Yes
row_206	Gal3st4	NA	2729	1.05323	0.857512	Yes
row_207	Itm2c	NA	2741	1.04801	0.859196	Yes
row_208	Crybb1	NA	2766	1.04013	0.86062	Yes
row_209	Slc24a3	NA	2828	1.01927	0.861308	Yes
row_210	Sall3	NA	2885	0.997171	0.862051	Yes
row_211	Hps4	NA	3047	0.949929	0.860727	Yes
row_212	Dyrk4	NA	3090	0.939922	0.861631	Yes
row_213	Rhobtb1	NA	3130	0.928479	0.86257	Yes
row_214	Slc16a6	NA	3154	0.919442	0.863796	Yes
row_215	Cmtm8	NA	3200	0.906375	0.864582	Yes
row_216	Stard3	NA	3318	0.87156	0.863947	Yes
row_217	Sema4g	NA	3377	0.853132	0.864392	Yes
row_218	Akr1b10	NA	3458	0.83033	0.864381	Yes
row_219	Tmem173	NA	3546	0.802835	0.864188	Yes
row_220	Mid1ip1	NA	3548	0.801843	0.865616	Yes
row_221	Rnf135	NA	3567	0.795628	0.866712	Yes
row_222	Lpcat3	NA	3741	0.753499	0.864807	Yes
row_223	Slc25a45	NA	3755	0.74923	0.865914	Yes
row_224	Tmem135	NA	3787	0.740975	0.866666	Yes
row_225	Kcnd1	NA	3863	0.72265	0.866555	Yes
row_226	Nav3	NA	3932	0.706702	0.866547	Yes
row_227	Golm1	NA	3945	0.702086	0.867588	Yes
row_228	Iffo1	NA	4165	0.660023	0.864646	No
row_229	Csnk1e	NA	4375	0.616086	0.861814	No
row_230	Mpi	NA	4376	0.616079	0.862926	No
row_231	Ckb	NA	4511	0.592562	0.861467	No
row_232	Gna15	NA	4714	0.555556	0.858657	No
row_233	Tmem55b	NA	4735	0.553304	0.859278	No
row_234	Tmem100	NA	5054	0.508736	0.854196	No
row_235	Arhgap5	NA	5056	0.508007	0.855094	No
row_236	Cst3	NA	5185	0.489214	0.853561	No
row_237	Tmem144	NA	5367	0.462164	0.850979	No
row_238	Jun	NA	5700	0.417251	0.845467	No
row_239	Bin1	NA	6337	0.335754	0.834072	No
row_240	Sh2b2	NA	6580	0.312838	0.83007	No
row_241	Per1	NA	6660	0.304593	0.829129	No
row_242	Cdk5r1	NA	6866	0.284052	0.825773	No
row_243	Edem2	NA	6910	0.280019	0.825467	No
row_244	Adrb2	NA	6941	0.276738	0.8254	No
row_245	Tjp1	NA	9059	0.111701	0.785653	No
row_246	Hist1h1c	NA	9502	0.0852841	0.777466	No
row_247	Csmd3	NA	9610	0.0842145	0.775599	No
row_248	Flcn	NA	10984	0.00620557	0.749701	No
row_249	Numb	NA	38782	-0.0252117	0.225205	No
row_250	Sparc	NA	38806	-0.0272284	0.224821	No
row_251	St6galnac4	NA	39186	-0.0487158	0.217757	No
row_252	Atp8a2	NA	40446	-0.131477	0.194236	No
row_253	Lmf1	NA	40730	-0.154498	0.189175	No
row_254	Tmem204	NA	41235	-0.186912	0.180001	No
row_255	Erf	NA	41406	-0.200698	0.177155	No
row_256	Ier5	NA	41890	-0.23864	0.168472	No
row_257	Tnfrsf17	NA	41904	-0.23997	0.168659	No
row_258	Bend6	NA	42892	-0.320689	0.150613	No
row_259	Btg2	NA	43348	-0.36172	0.14268	No
row_260	B4galt4	NA	43467	-0.372208	0.141125	No
row_261	Junb	NA	44316	-0.451323	0.125937	No
row_262	Adora3	NA	44395	-0.458911	0.125293	No
row_263	Jam2	NA	44950	-0.509629	0.115759	No
row_264	Rtn4rl1	NA	45233	-0.536364	0.111405	No
row_265	Adrb1	NA	45234	-0.536414	0.112373	No
row_266	Sgce	NA	45578	-0.57394	0.106936	No
row_267	B3galt5	NA	45807	-0.600806	0.103718	No
row_268	Prkab1	NA	46541	-0.687307	0.0911264	No
row_269	Tagap	NA	48088	-0.917681	0.0636087	No
row_270	Itpripl1	NA	48150	-0.928015	0.0641323	No
row_271	Upk1b	NA	48515	-0.996057	0.059061	No
row_272	Tom1l1	NA	49007	-1.10103	0.0517825	No
row_273	Cables1	NA	49662	-1.24912	0.0416954	No
row_274	Clstn1	NA	49807	-1.28753	0.0413015	No
row_275	Fam110a	NA	50215	-1.41207	0.0361695	No
row_276	Ak1	NA	50264	-1.4279	0.0378405	No
row_277	Lag3	NA	50474	-1.49838	0.0366005	No
row_278	Peg10	NA	50536	-1.52575	0.0382028	No
row_279	St3gal6	NA	50686	-1.58028	0.0382429	No
row_280	Selplg	NA	50912	-1.67407	0.037018	No
row_281	Slco4a1	NA	51332	-1.85768	0.0324637	No
row_282	Sema4c	NA	52068	-2.31798	0.0227769	No
