## Supplementary material for "Treatment Resistant Persister Cells Exploit Macrophage Lipid Metabolism to Sustain Glioblastoma Growth": Suppl. Table S4

### Sheet: S2
Table S3: 228 common genes differentially regulated in TRPCs
In vivo	In vitro	228 common elements in "List 10in vivo" and "List 2-in vitro":
Igsf5	Cdc45	Itgb2
Tspan32	Dynlt1c	Tcf7
Trim25	Ccl3	Mmp11
Itgb2	Uhrf1	Slc7a7
Cdh1	Gabrg1	Ccl3
Bcl6b	Srr	Lgals9
Clec10a	Ube2c	Meox1
Pparg	Meox1	Itga3
43709	Foxm1	Ltbp2
Acvrl1	Stk38l	Stat6
Itga5	Ddx18	Ppm1j
Cd52	Srpk3	Angptl4
Abhd15	Spag5	Pla1a
Icosl	Ddb2	Dio2
Serpinf1	Cse1l	Ccl8
Tcf7	Chaf1a	Podnl1
Il12rb1	Mcm2	Etv5
Mmp11	Tomm40	Csf1
Hoxa4	Grk5	Abca1
Mmp14	Pld3	Cd274
Slc7a7	Impdh1	Sulf1
Ccl3	Rnf215	C1qtnf1
S100a4	Rps6ka1	Lsp1
S100a6	Ruvbl2	Cxcl16
Col6a1	Dnmt1	Sgk1
Lgals9	Trmt10a	Igf1
Timp1	Emg1	Dram1
Itgb7	Il11	Vsir
Sync	Coro1c	Plek
Acp5	Arid3b	Col6a2
Col18a1	Msh6	Shmt1
Tubb6	Mcm5	Rsad2
Meox1	Trim28	Lgmn
Col1a1	Sqor	Tnfaip2
Itga3	Trap1	Edn1
Fkbp10	Ankrd13d	Mxd3
Acap1	Cdc20	Depdc1b
Tcirg1	Rbm14	Plau
Folr1	Pola1	Pbk
Ltbp1	Gmnn	Fyb
Ltbp2	Tph2	Dab2
Cd3g	Vars	Oxct1
Spi1	Vwa7	Rai14
Stat6	Dio2	Cldn1
Napsa	Prrg2	Ccdc80
Ppm1j	Id3	Fstl1
Def6	Ctsd	Wnt10b
Angptl4	Mgst1	Dhh
Irf9	Rbfox1	Cdca3
Tgfb1	Cd163	Thbs2
Zfp40	Bcl2l13	Trem2
Dennd1c	Ccl8	Emilin2
Lcp2	Pttg1ip	Xdh
Pla1a	Cbx5	C3
Lamb1	Ifrd2	Pmaip1
Apoe	Raver1	Impa2
Apoc2	Eya4	Csf1r
Ebi3	Zfp651	Rab3il1
Hck	Cluap1	Rin1
Cd79a	Dnajb9	Fosl1
Cyp4f18	Nolc1	Cbr2
Cp	Abca1	Mmp19
Il7r	Tnr	Il6
Stat5a	Lta4h	Casp1
Cavin1	Lrrc27	Col5a2
Col5a3	Sulf1	Gpr39
Ppan	Brca1	Cfh
Angptl2	Nek8	Tnn
Ptpn6	Rarb	Traf1
Il12b	Cdc6	Dhrs9
Ctse	Ada	Knstrn
Cd33	Birc5	Procr
Nkg7	Mybl2	Samhd1
Aqp1	Stk4	Fam83d
Cnn2	Sparc	Postn
Ly9	Lsp1	Tm4sf1
Cd244	Cxcl16	Mme
Adgre1	Styxl1	Ptx3
Pax3	Chtf18	Ptpn22
Rasa4	Slc6a8	Olfml3
Wisp1	Calr3	Ptgfrn
Man2b1	Fuca2	Npr1
Spc25	Smpdl3a	Tlr2
Nid1	Serinc1	Ifi44
Hmox1	Ptprk	Ecm1
Itgae	Poc1b	Atp6v0d2
P2rx5	Tmpo	Clca1
Fblim1	Sgk1	Pappa
Hspb7	Ctgf	Tpm2
Tep1	Socs2	Laptm5
Crip1	Plek	Pdpn
Nectin4	E2f7	Cdca8
Epha2	D10Wsu102e	Tnfrsf9
Cyba	Erlec1	Cd38
Hfe	Shc2	Tec
Cdk4	Hmmr	Tgfbr3
Ddah2	Sgcd	Gbp9
Cav1	Shmt1	Ereg
Dio2	Cmpk2	Oasl2
Emc10	Sh3yl1	Lfng
Rps18	Pxdn	Ung
Ccl8	Ace	Medag
Met	Pimreg	Col1a2
Fxyd5	Mthfd1	Pcolce
Nuak2	Vrk1	Slc41a3
Tnfrsf13b	Tdp1	Kif22
Tmem86a	Ccdc88c	Il4ra
Mcoln2	Dpf3	Tead2
Steap4	Mlh3	Trim30a
Mlkl	Gng4	Gabre
Podnl1	Amph	Ptpn7
Etv5	Trim27	Il15
Tnfaip8l2	Edn1	Irx5
Piezo1	Id4	Slc37a2
Csf1	Trip13	Pstpip1
Fhod1	Cep72	Col12a1
Lrrk1	Nsun2	Acpp
Abca1	Lpcat1	Mapkapk3
Slamf6	Hmgcr	Oas2
Cybb	Plpp1	Itgbl1
Cd48	Fst	Lpcat2
Gzmb	Bmp4	AA467197
Itga2	Arhgef3	Casp4
Gata3	Anxa8	Apol6
Steap1	Tkt	Lgals3bp
Steap2	Olfm4	Loxl2
Fcrls	Esco2	Plcg2
Fcgr1	Acod1	Lif
Ncf1	Oxct1	Gbp8
Fli1	Dscc1	Ifit1
H2-M3	Apod	Cxcl10
Ctsz	Ccdc80	Hpse
Cd274	Mcm4	Ccl7
Pdcd1lg2	Naa50	Ccl2
Sulf1	Tfrc	Tgfbi
Il13ra1	Umps	H2-Q4
Traf4	Fstl1	Igsf10
C1qtnf1	Mylk	Greb1
Cd40	Tra2b	Unc93b1
Etv4	Igfbp6	Enpp1
Mmp9	Mx2	Spon2
Myo1c	Thbs2	Ptger2
Dhx58	Pkmyt1	Tgm2
Sgk2	Hsp90ab1	Ddx60
Cyth4	Enpp5	Rmi2
Ikzf3	Guca1a	Hoxa9
Gpx3	Trem2	C1s1
Abi3	Hnrnpll	C1rl
Slc2a4	Twsg1	Tspyl5
Tbx3	Cacna1h	Fgl2
Cd68	Lrpprc	Ptger4
Lsp1	C3	Thbs1
Irf1	Fkbp5	Cd209c
Cxcl16	C2	Gbp7
Ccl6	Impact	Gbp2b
Ccl4	Rab27b	Cd53
Dnase1l1	Slc12a2	Stab1
Ccl9	Incenp	Hsd3b7
Trip10	Fads2	Ifi209
Frk	Ms4a4d	Mmp3
Rab32	Il33	Naalad2
Slc16a10	Cnih2	Rin3
Popdc3	Aldh3b1	Cenph
Crybg1	Cpt1a	Fndc7
Lrriq1	Arhgdia	Gvin1
Cdk1	Fasn	Hmga1
Sgk1	Arhgap19	Mpeg1
Arg1	Scd2	Ddit4l
Igf1	Lbx1	Pbp2
Dram1	Hexa	Ptgs1
Srgn	Cdk2	Trim16
Vsir	Shmt2	Lhfp
Slc16a7	Tk1	Bdnf
Plek	Phf6	Cxcr6
Dock2	Jmjd8	P2ry6
Col6a2	Nudt5	Lgals3
Ccng1	Prkar1b	Mmp13
Pdlim4	Hspd1	Six1
Ube2b	Wdr12	Cd14
Itk	Nop58	Tlr6
Havcr2	Sgol2a	Otop1
Upp1	Cnot9	Lrrc15
Myo1g	Atic	E330013P04Rik
Zkscan17	Bard1	Dpep2
Aebp1	Ncl	Iigp1
Shmt1	Farsb	Slc6a2
Pik3cg	Ndufa10	Dnaaf3
Fam84a	Gpr39	Nod2
Rsad2	Nucks1	Sipa1
Mrc2	Pik3c2b	Apol9a
Adap2	Cenpf	Cxcl2
Trim47	Nek2	Gm8369
Rhbdf2	Suv39h2	Olfr920
Mxra7	Mcm10	H2-K1
Pld2	Plxdc2	Sphk1
Abcc3	Abi2	Msln
Pik3r5	Pdss1	Pydc3
Cfap52	Ak8	H2-T23
Map3k14	Dhrs9	Apol9b
Pygl	Wdr76	Wfdc17
Lgmn	Rad51	Slfn9
Tnfaip2	Knl1	9930111J21Rik2
Gpr132	1700037H04Rik	Peg12
Aoah	Knstrn	Fam84b
Irf4	Pcna	H2-D1
Edn1	Mcm8	Ifi204
Susd3	Stard7	Ifi207
Ly86	Mrps5	Gm4951
Syk	Bub1	Ifit3
Ror2	Vps16	4930431P03Rik
Mxd3	Gins1	Gm4070
Erap1	Tpx2	Tgtp2
Cast	Aurka	Naip2
Cd180	Rbm38	Cyp4v3
Hexb	Rbl1	Gm43302
F2rl1	Wisp2	Gbp4
Depdc1b	Ccna2	Ulbp1
Cenpk	Tm4sf1	Gm11476
Plau	Serpini1	4930511M06Rik
Vcl	Ptpn22	Gypc
Rnase4	Ndst3	F830016B08Rik
Rnase6	Prss12	D030025P21Rik
Gpr65	Egf	Hmgcs1
Galnt15	Thbs3	3300005D01Rik
Lcp1	Myoz2	Gm26809
Epsti1	Rorc	A330074K22Rik
Pbk	Cyr61	Gm5345
Tnfrsf10b	Atp6v0d2	BE692007
Pdlim2	Epha7
Bmp1	Tmod1
Dok2	Pappa
Gdnf	Ak4
Fyb	Rnf11
Dab2	Usp1
Ajuba	Laptm5
C6	Pdpn
Oxct1	Lrp8
Tgm1	Cyb5rl
Ripk3	Kif2c
Rai14	Khdrbs1
Dcstamp	Angptl7
Myc	Fosl2
Col14a1	Gabrb1
Sla	Cxcl5
Myh9	Naaa
Nckap1l	Rhof
Litaf	Tmem116
Ciita	Acad10
Cldn1	Ung
Zfp251	Col1a2
Mefv	Tspan12
Gsdmd	Ezh2
Gpihbp1	Pcolce
Ly6c2	Ephb6
Ly6i	Fbxl14
Ly6e	Slc41a3
Cd96	Rerg
Ccdc80	Cyfip1
Cd200r1	Pold3
Tmem45a	Fus
Fstl1	Plk1
Itgb5	Rbm10
Hcls1	Srpx2
Samsn1	Cenpi
Cd86	Gla
Parp9	Il13ra2
Chaf1b	Nono
Il10rb	Abcb7
Wnt10b	Dkc1
Dhh	Lamp1
Aqp2	Dctd
Lima1	Pdgfrl
Soat2	Nr3c2
Cxcl13	Sall1
Gzma	Ces1f
Vwa5a	Herpud1
Il15ra	Adgrg1
Serping1	Mphosph6
Parp3	Cdh15
Trip6	Arv1
Clec4n	Ilf3
Slc17a9	Itga11
Prph	Calml4
Cdca3	Htr3a
Tiam2	Pstpip1
Synj2	Col12a1
Thbs2	Stoml1
Mmp25	Gsta4
Trem2	Rasgrf1
Fgd2	Smarcc1
Emilin2	Ptgs2
Xdh	Troap
C3	Cdv3
Myo1f	Acsl3
Tapbp	Fkbp1a
Psmb8	C330027C09Rik
Tap2	Entpd6
Epb41l4a	Dpyd
Aif1	Casp4
Ltb	Fam20b
Tnf	Akr1c14
Pmaip1	BC034090
Impa2	Recql4
Lox	Rpap2
Ppic	Alg3
Cd74	Fancd2
Pdgfrb	Cct2
Csf1r	Plcg2
Anxa1	Ifit1
Rab3il1	Slc41a2
Cd5	Itga2b
Ms4a7	BC030867
Ms4a4c	Cxcl10
Ms4a6b	Ncaph
Ms4a6d	Rubcnl
Lpxn	Eef2k
Ms4a8a	Tpbg
Slc15a3	Abca7
Tmem2	Fbxo45
Ankrd1	Acta2
Acy3	Qsox2
Rin1	Csgalnact1
Ctsw	Dna2
Fosl1	Unc93b1
Fermt3	Try5
Pik3ap1	Tacc3
Msr1	Jade3
5430427O19Rik	Nov
Cbr2	Pafah2
Slc16a3	Trmt6
Sectm1a	Dtl
Loxl4	Dlgap5
Nfkb2	Wdhd1
Limd1	Atoh8
Dnase1l3	Esyt3
Itga7	Nmrk1
Mmp19	1110032A03Rik
Paox	Nod1
Adam8	Csf3
Ifitm1	Cntln
Ifitm3	Rilp
Sigirr	Pgap3
Irf7	Bend3
Pnpla2	C1s1
Tspan4	Pold1
Klhl4	Ptpn3
Col7a1	Ephx1
Alox5	Bmp6
Il6	Cpq
Ccr1	Eme1
Hk3	Lsm14b
Casp12	Fanci
Casp1	Suv39h1
Ctla4	Neil3
Casp8	Cdnf
Col5a2	Nup133
Col3a1	Cdsn
1500015O10Rik	Cyp7b1
Il18rap	Rcan2
Il1rl1	Prex1
Il18r1	Ldb2
Stat1	Exo1
Ptpn18	Dtx4
Cyp27a1	Fam60a
Slc11a1	Timeless
Fn1	Maob
Sp100	Thbs1
Gpr35	Cd209c
Pdcd1	Zfp770
Inpp5d	Os9
Tnfrsf11a	Abcb1a
Gpr39	Mthfd1l
Rgs18	Cd53
Cfh	Pif1
Ptprc	Smc1a
Pkp1	Arhgap11a
Ube2t	Elovl6
Ncf2	Meis3
Fam129a	Cep78
Mnda	Kif14
Slamf9	Mcm3
Xcl1	Tdrkh
F5	Rnpep
Sell	Igsf3
Sec16b	Tmcc2
Fam107b	Stab1
Fcgr2b	Mustn1
Ddr2	Clspn
Tnfsf4	Cpa6
Mrc1	Ipo11
Tnn	Sh2b3
Ppp6c	Hirip3
Il2ra	Acad12
Apbb1ip	Id1
Barhl1	Hebp1
Eng	Dpy19l1
Gbgt1	Tmem186
Col5a1	Ifi209
Traf1	9330132A10Rik
Ifih1	Casc1
Card9	Fbxl7
Fcna	Mdga1
Rbms1	Ecm2
Arrdc1	Pcdhb14
Psd4	Cdc25c
Ly75	Nxpe4
Il1rn	Plppr4
Dhrs9	Fzd1
Lrp2	Serpinb1a
Hoxd8	Abca6
Fgf7	D1Ertd622e
Slc28a2	Napepld
Creb3l1	Insig1
Hao1	Penk
Ehd4	Mms22l
Nusap1	Gvin1
Spint1	Cavin2
Siglec1	Tmem229b
Knstrn	E2f8
Il1b	Pcdhb20
Lpin3	Camk2n1
Bpifa1	Ticrr
Zbp1	Mapk10
Car13	Hmga1
Helz2	Fat4
Procr	Mpeg1
Samhd1	Cd24a
Fam83d	Mis18bp1
Anxa5	Lxn
Postn	Mmp10
Sis	Fancb
Tm4sf1	Mcmbp
Wwtr1	Ckap2l
Mme	Omd
Ptx3	Cxcr6
Ptpn22	P2ry6
Olfml3	Dact2
Ngf	Vstm2a
Cd2	Cdca2
Ptgfrn	Ndnf
Tbx15	Htr1b
Notch2	Tmem202
Dennd2d	Mmp12
S100a11	Fam161a
Npr1	Lpar4
Vcam1	Hic2
Tlr2	Synpo2
Snx7	Mmp13
Pdgfc	Zfp438
Dkk2	Nat2
Ifi44	Ercc6l
Zbtb7b	Six1
Sh2d2a	Kif18b
Cd1d1	Tlr6
Ecm1	Arhgef39
Ctsk	Rspo2
Abca4	Ostn
Nfkb1	Trpm3
Atp6v0d2	Robo2
Clca1	Sh2d6
Gbp3	Aldh1a1
Gbp2	Gas5
Stra6l	Ficd
Anp32b	Hunk
Cavin4	Zfand2a
Tnfsf8	Notumos
Pappa	Iigp1
B4galt1	Cdca7
Cd72	Izumo4
Sit1	S100a8
Car9	Grm7
Tpm2	Immp2l
Glipr2	Arhgap24
Bnc2	Eml1
Plin2	Adamts17
Hacd4	Espl1
Laptm5	Nrf1
Pdpn	Gm8369
Tnfrsf1b	Lin9
Azin2	Nap1l1
Csf3r	Hnrnpa3
Hgf	Ppp2r5d
Cdca8	Cdh24
Fgr	Ntng1
Tnfrsf9	Rxfp3
Mxra8	Obscn
Bst1	Mdc1
Cd38	Lmnb2
Htra3	Ifit3b
Rhoh	Nsl1
Tec	Mtap
Tgfbr3	Gm10125
Gbp9	Pcdhb5
Spp1	Slc24a3
Aff1	Crem
Plac8	Fbln2
Pf4	Rab44
Ereg	Hnrnpr
Cxcl9	Adamtsl1
Anxa3	Mthfs
Mfsd7a	Pydc3
Chek2	Col4a4
Tes	Zfp467
Tfec	Tmem167b
Oasl2	Col28a1
Lfng	Hist2h2be
Ung	Dazap1
Oas1b	Wfdc17
Medag	Sars2
Col1a2	1700029J07Rik
Tfpi2	Cebpd
Pcolce	Gm10419
Pon3	Sod3
Akr1b8	H2-D1
Irf5	Gm5532
Gpnmb	Rbm15b
Zc3hav1	Znhit6
Clec5a	Amy1
Hpgds	AI429214
Tbxas1	Gas2l3
Anxa4	Inafm2
Lrig1	Fibin
M1ap	4930431P03Rik
Gxylt2	Ly6a
Slc41a3	Cep295nl
Usp18	Trdj1
Gdf3	Gm4070
Clec4e	Tgtp2
Clec4d	Slc48a1
Clec4a2	Gm14276
Klrk1	Nap1l2
Cd69
Clec2d	Mir22hg
Klrd1	Gm12963
Klrc1	Gm15535
Klra2	Gm11476
Plbd1	A330035P11Rik
Arhgdib	Vax2os
Lrmp	Syna
Il17rc	2810433D01Rik
Clec2i	Xist
Siglece	Gm16759
Snrpa1	Gm14902
Ctsc	Gm16124
Nox4	Far2os1
Cd22	Gm17455
Tyrobp	Peg10
Rasgrp4	D030025P21Rik
Kif22	Gm20667
Mvp	Hmgcs1
Nupr1	Fignl2
Il21r	Gm2670
Il4ra	Gm26707
Itgam	Foxl2os
Itgax	Gm17501
Pycard	Gm16685
Tead2	Gm26809
Cd37	Gm26682
Itgal	Gm5345
Trim30a	BE692007
Trim21	C230024C17Rik
Mrgprf	Tbx2
Ano1	Nalcn
Tnni2	Lhx2
Syt8	Itgb2
Sash3	Pdgfb
Elf4	Gabra2
Was	Hnrnpd
Btk	Tcf7
Col4a6	Mmp11
Col4a5	Hip1r
Glt28d2	Slc7a7
Il2rg	Lgals9
Gabre	Oas1c
Bgn	Ramp2
Arhgap4	Ckb
F7	Itga3
F10	Siae
Angpt2	Pdzd4
Adgra2	Ltbp2
Tnfsf13b	Stat6
Col4a1	Ppm1j
Col4a2	Angptl4
Rab20	Tiam1
Ptpn7	Pla1a
Adcy7	Prkar2b
Il15	Dlgap1
Irx3	Gys1
Irx5	Mmd
Ccl22	Hlf
Ccl17	Cacna1b
B3gnt3	Stxbp2
Jak3	Slc1a2
Ifi30	Slc38a3
Comp	Apol7a
Rrad	Kif11
Panx1	Cdh23
Taf1d	Podnl1
Tbx20	Etv5
Birc3	Mertk
Oaf	Csf1
Tirap	Stc1
Il10ra	Casd1
Cd3e	Gadd45b
Cd3d	Pcolce2
Slc37a2	Arnt2
Kank2	Cers2
Myo1e	Prpf3
Anxa2	Hsd11b1
Crabp1	Cd274
Isl2	Slpi
Pstpip1	Cacnb4
Cyp11a1	Plxdc1
Col12a1	C1qtnf1
Loxl1	Timp2
Mb21d1	Tha1
Ctsh	Pltp
Adamts7	Jph2
Plscr1	Cyth3
Plscr2	Kcnab3
Rbpms2	Trim37
Cmtm7	E2f2
Tgfbr2	Gdpd2
Rbp2	Esr1
Nmnat3	Fbxo5
Kif9	Lrp11
Myd88	Rspo3
Vipr1	Dcbld1
Acpp	Tcp11l2
Mapkapk3	Hsp90b1
Uba7	Igf1
Malt1	Dram1
Oas2	Unc5b
Nlrp3	Vsir
2810474O19Rik	Apc2
Mdfi	Ptprb
Folr2	Col6a2
Slc8b1	Cyfip2
Loxhd1	Tnip1
Styk1	Gatsl3
Itgbl1	Igfbp3
Slc35d2	Prr11
Lpcat2	Bzw2
AA467197	Nrcam
Rac2	Rsad2
Lpp	Rrm2
Rtp4	Efr3b
Frrs1	Rasl10b
Lpar6	Itgb3
Casp4	Slc9a3r1
Apol6	Srp68
Igf2bp2	Aurkb
Piwil2	Ntn1
Ucp2	Foxg1
Tlr13	Cdkl1
Lgals3bp	Bdkrb2
Rfc3	Serpina3n
Lyl1	Susd6
Vav1	Fbln5
Scx	Lgmn
Loxl2	Akr1c18
Vps18	Papln
Batf	Cyp46a1
Plcg2	Hhipl1
Lif	Tnfaip2
Parp14	Dek
Gbp8	2010111I01Rik
Ifit1	Ctsl
Pcnx4	Mxd3
Cd300ld	Rasa1
Cd300a	Rhobtb3
Bmp2k	Mctp1
Grn	Depdc1b
Mfrp	Dhfr
Gpsm3	Thrb
Gna15	Ldb3
Cxcl10	Plau
Tmem106a	Kpna3
Igsf6	Wnt5a
Ubd	Pbk
Slfn8	Clu
Hpse	Stmn4
Ccl12	Fyb
Ccl7	Dab2
Ccl2	Sema5a
Tgfbi	Ctnnd2
Iqcg	Rai14
Sbno2	Sdc2
Isg15	Ank
Arhgap45	Pabpc1
Ggta1	Fzd6
Ptprq	Angpt1
H2-Q4	Sybu
Mbnl3	Has2
Fam110c	Gtse1
Sostdc1	Enpp2
Gmip	Vdr
Igfbp7	Ppp1r1a
Igsf10	Cldn1
Btg1	Il1rap
Greb1	Oplah
Card11	Alcam
Sh3tc1	Cd200
H2-Aa	Nde1
Micall2	Ncbp2
Jmjd4	Ehhadh
Pnpla7	Robo1
C1qa	Wnt10b
C1qc	Dhh
C1qb	Racgap1
Unc93b1	Cdca3
Piwil4	Park2
Tns2	Pla2g7
Mycn	Cyp39a1
Prf1	Pi16
Ldlrap1	Arhgap28
Traf3ip3	Emilin2
Tap1	Xdh
Enpp1	Cyp1b1
Hhat	Nrxn1
Spon2	Epas1
Icam1	Msh2
Tedc1	Map3k8
H2-DMb2	Syt4
Gch1	Tmem173
Tnfrsf23	Pmaip1
Slc25a43	Impa2
Zbtb42	Nedd4l
H2-DMa	Lmnb1
Gpr160	Slc27a6
Themis2	Camk2a
Ptger2	Csf1r
Rpl10a	Fth1
Tgm2	Rab3il1
Aim2	Fas
Pcdh18	Slc25a45
Ddx60	Rin1
Inpp4b	Asah2
Ccr7	Fosl1
Fgd3	Ehbp1l1
Rmi2	Rcor2
Socs1	Sorbs1
Cdon	Add3
Cd84	Cbr2
Prdm1	Hoga1
Gstp2	Sat1
Slamf7	Mmp19
Hoxa9	Pmel
F11r	Prim1
Arl5c	Pidd1
Fcrla	Il6
Olfml2b	Mfsd8
Parp12	Itih5
C1s1	Slco3a1
C1rl	Rassf3
Atp6v0a4	Fam20c
Ctss	Casp1
Hoxb4	Nrp2
Gngt2	Slc40a1
Gcnt1	Col5a2
3930402G23Rik	Eif5b
Tspyl5	Agfg1
Tlr4	Dnajb2
Anpep	Epha4
F13a1	Serpine2
Cdh26	Chrng
Akna	Scly
Nlrc4	Cfh
Orm1	Tnnt2
Stx11	Rgs16
Isg20	Parp1
Gimap3	Dusp27
Prrx2	Dpt
Batf2	Atp1b1
Arhgap29	Ralgps2
Trim14	Phyh
Fgl2	Nuf2
Ptger4	Tnn
Zc3h12d	Vim
Ifi203	Itga8
Saa3	Lcn2
Stat2	Traf1
Plcb2	Grb14
Rgl3	Sapcd2
Thbs1	Dpp7
Cd209c	Zfp385b
Emp3	Chrna1
Gbp7	Dut
Gbp2b	Chst1
Cdk6	Rassf2
Ddx58	Snta1
Slc25a24	Pag1
Arhgap9	Procr
Xaf1	Samhd1
Tlr8	Fam83d
Milr1	Mecom
C3ar1	Postn
Gstm2	Mme
Apobec1	Kcnab1
Clcf1	Veph1
Sh3pxd2b	Ptx3
Rcsd1	Olfml3
Cd53	Ptgfrn
Lat2	Stxbp3
Chil3	Slc6a17
Zmynd15	Crct1
Mgl2	Npr1
Tmco4	Fam198b
Chrnb1	Col11a1
Inhba	Lef1
Mdfic	Tlr2
Serpina3g	Pitx2
Piezo2	Kcnq5
Hspb8	Ifi44
1810011H11Rik	Gba
Kirrel	Tars2
Tspo	Ecm1
Abca9	Tmem56
Ankrd13a	Manba
Rassf4	Bdh2
Cmklr1	Wls
Lyn	Cth
Stab1	Asph
Hsd3b7	Clca1
Tnfrsf14	Odf2l
Ikbke	Fam219a
Grap2	Unc13b
Esm1	Tpm2
Zc3h12a	Npr2
Mapk6	Hint2
Apobr	Sgip1
Snai1	Nfia
Klhl6	Podn
Ptgir	Mfsd2a
Arl11	Ephb2
Ifi209	Nasp
Gpr149	Rhd
Mmp3	Cdca8
Tmem221	Smpdl3b
B430306N03Rik	Epb41
Prr33	Arhgef19
Clec4a3	Padi2
A530064D06Rik	Slc4a2
Naalad2	Tnfrsf9
C130050O18Rik	Car6
Tnip3	Fbxo44
Aqp5	Cd38
Ctla2a	Acox3
Cdkn2a	Pcdh7
Aplnr	Man2b2
Lacc1	Nsg1
Rin3	Tec
9930012K11Rik	Pdgfra
Tlr7	Tgfbr3
Il27	Gbp9
Cd300c2	Sparcl1
Tlr1	Asphd2
H1fx	Ereg
AI467606	Cxcl1
Cenph	Mmp17
Tlr9	Oasl2
Fndc7	Lfng
Hcar2	Flt1
Fpr1	Medag
Pqlc3	Mcm7
Ptprcap	Fam131b
A430105I19Rik	Tacr1
Gvin1	Nup210
Mtmr11	Fam234b
Mrps12	Bcat1
Gapt	Cand2
Fam26f	Rad51ap1
Cd109	Fkbp4
Plaur	Nr2f2
Pilra	Lrfn1
Dppa3	Kif22
Kcnk6	Plekhb1
Arsj	Il4ra
Gjb4	Myo7a
Hmga1	Dkk3
Bst2	Tead2
Kctd11	Stx1b
Gprc5a	Ptpn5
Rhoj	Trim30a
Ppp1r3b	Fam53b
Mpeg1	Rbmx
Gchfr	Porcn
Ddit4l	Magt1
Ltb4r1	Cstf2
Pbp2	Adgrg2
Neurl3	Gabre
Ptgs1	Gpm6b
Nxpe5	Car5b
Samd9l	Rnf128
Ccdc88b	Mcf2l
Trim16	Rasa3
Gpr157	Ptpn7
Hes5	Plat
Entpd1	Slit2
Col6a3	Slc7a2
Cracr2b	Gpt2
Lhfp	Il15
Msx1	Irx5
Sult6b2	Mmp2
Bdnf	Cenpn
Cxcr6	Cdh13
Jaml	Pla2g15
Myof	Bmper
Gm6377	Agt
A730049H05Rik	Thy1
Tpcn2	Cryab
P2ry6	Dixdc1
Tmem121	Slc37a2
Clec4a1	Aph1b
Ccr2	Tbx18
C5ar1	Cdc25a
Fut4	Cspg5
Zfp683	Fbxl2
Tmem200a	Acpp
Dtx3l	Mapkapk3
Tifab	Mst1r
Ucn2	Prkar2a
Prss46	Fhl3
Nlrc3	42797
2610318N02Rik	Oas2
Lrrc25	Itgbl1
Gpr171	Cdo1
Cxcr3	Pygb
Lgals3	Lpcat2
4930486L24Rik	AA467197
Gpr18	Ptprm
Sprr1a	Arhgap44
Ch25h	Snap91
Tcf19	Apol6
Mmp13	Smyd5
Plekho2	Lrrc24
Vamp8	Vav3
Tmem37	Nrxn2
Insl6	Lgals3bp
Adgb	Hdlbp
Six1	Faah
Cd14	Loxl2
Spn	Polq
Tlr6	Kif4
Wdfy4	Lif
Otop1	Gbp8
Treml4	Gjc1
Rinl	Tdg
Tlr11	Glis1
Zfp217	Vax2
F730043M19Rik	Cebpa
Rasal3	Parm1
Pld4	Ccl5
Fpr2	Egln3
Lrrc15	Pcyt1b
Cx3cr1	Abi3bp
Hoxd3os1	Hpse
Nrros	Ssc5d
Rab7b	Ror1
Trim30b	Gdpd5
A630001G21Rik	Ccl7
Cysltr1	Ccl2
Nrk	Myo1d
Cd8b1	Tgfbi
Clec12a	Caps2
Gpr141	Polr3g
E330013P04Rik	H2-Q4
Fes	Prickle1
Bcl3	Rorb
Raet1e	Sh3bp4
Slamf8	Lrrk2
Tarm1	Macrod1
Lgals7	Slc2a13
Gm4759	Lzts1
Dpep2	Igsf10
Cd8a	Npy1r
Pkp3	Elf1
Iigp1	Rnf13
Syne3	Greb1
Alkal2	Etl4
Kcnn4	Dner
Slfn5	Anln
Tmem74	Hspb6
Gimap4	Neto2
Parp4	Fzd8
Sh3bp2	Apln
Xlr	Sh3glb1
Hmgb2	Fgf2
Afp	Enpp1
9130008F23Rik	Spon2
Ifng	Ptger2
Wdr86	Tgm2
Adh7	Ifi206
Slc6a2	Ddx60
H2-Q5	Rflna
Lair1	Rmi2
Dnaaf3	Slc9b2
Nod2	Igsf9
H2-T22	Phf20
Ticam2	P3h2
Col8a2	Tlcd2
Pla2g4a	Hoxa9
Ms4a4b	Spats2l
Cd248	Mpp6
Ptafr	Tmco3
Prelid2	C1rl
Capg	Gabpb2
Glipr1	Rap1gap2
Sipa1	Itpkb
Ces1g	Bpgm
Scimp	Prc1
Trim12c	Tspyl5
AB124611	Nexn
Apol9a	Fn3krp
Trim30d	Megf9
Unc13d	Pcsk1n
Palld	Mocos
Nfam1	Sdk1
Gm5431	Ralyl
Cxcl2	Fgl2
Gm8369	Eva1c
Fcer1g	Ptger4
Osm	Stk32a
Pirb	Negr1
Fcgr4	Hs2st1
Fam19a1	Fmo1
Fxyd2	Gbp7
B3gnt8	Sema3d
Fcgr3	Gbp2b
Tor4a	Klhl32
Adamts14	Manea
Alox5ap	Eps8l3
Atp8b4	Scamp5
Cxcl11	Agbl2
Pyroxd2	Hlcs
Trim5	Sft2d2
Xcr1	Atp1a3
H2-Q7	Cables1
H2-Eb1	Arhgef10l
Tsga10	Npnt
Gmfg	Trim62
B2m	Elmo1
Irx1	Nbl1
Olfr920	Bdkrb1
Plac1	Ccnb1
H2-K1	Ago1
Adgrg5	Ptchd1
Klra6	Fbxo2
Sphk1	Prelp
Olfr99	Rragb
Cd200r4	Pgm5
Cks2	Zbed3
Glrp1	Klhdc8a
Fabp4	Zfand4
Tlr12	Cilp
Cnr2	Hsd3b7
Lilrb4a	Lgalsl
Kcnj15	Mfap4
Msln	Abcb4
Cd300lb	Pbxip1
Parp10	Notum
Gm8995	Synpo
BC023105	Tmem212
Arhgap22	E130012A19Rik
Hcst	Rai2
Gimap8	Pxylp1
Hvcn1	Mmp3
Serpina3f	Naalad2
Pydc3	Cilp2
Pilrb2	Slc35g1
Pilrb1	Rin3
Tnfsf18	Hs3st5
Cryba4	Garem2
H2-K2	E230025N22Rik
H2-T23	Zfp367
Nipal1	Cenph
H2-Q10	Fndc7
Klra7	Chrm3
Xlr4b	Hepacam
Cst7	Tifa
Col8a1	Nxph3
Il2rb	Lrrc75b
Phf11d	Ddit4l
Apol9b	Fbl
Slc4a5	Spsb4
Gm4841	Pbp2
Flnc	Tet1
Il3ra	Samd14
Lyz1	Ptgs1
Lyz2	Dlgap2
Cd300ld3	Trim16
Wfdc17	Sstr2
Slfn9	Lhfp
Ahnak	Bdnf
Irgm2	Ggnbp1
9930111J21Rik2	Cfap100
B3gnt9	Yjefn3
Sp140	Syt12
Sp110	Nckap5
Rnf213	Fam26e
Ccnd1	Tmem220
Evi2	Lgals3
Nlrp1b	42984
Il18bp	5730508B09Rik
Serpinh1	Lrrc4c
Peg12	Ptges
Runx3	Muc15
Lilra5	Hs3st1
Klhl9	Vtcn1
Il1rl2	Pcdhb9
Naip5	Cd14
2210408I21Rik	Otop1
Gpr31b	Klhdc1
Bves	Sec31b
Tigit	Gnpda1
Eml3	Lrrc15
Csf2rb	Ankrd44
Csf2rb2	Cemip
Ncf4	Tchh
Apol7e	Bmpr1b
A530040E14Rik	Adam17
Ang	Prkcb
Trim6	Prkg1
Fam84b	Ube2ql1
Ear2	Jam2
Slfn2	E330013P04Rik
Slfn10-ps	Arhgap20
Ahnak2	Tll1
Oip5	Dpep2
Vamp5	Nebl
Gpr174	Camk2d
H2-Q6	Lipg
H2-D1	Ifi205
Lst1	Cadps
H2-Ab1	1600014C10Rik
Ifi204	Cadm4
Ifi207	Miga1
Ifi213	C1ra
Gm10521	Slc6a2
Sh2d1b2	Maf
Gm4951	Ghr
Ecscr	Fmnl1
Gm1966	Dnaaf3
Gm9574	Tmem150a
Osgin1	Nod2
Nlrc5	Cebpb
Phldb3	Sipa1
Apoc4	Acbd4
I830077J02Rik	Inca1
Ehd2	Ebf1
Gm14548	Tmem140
Cass4	Apol9a
Mgst2	Lmcd1
Foxs1	Sema3b
Sirpb1c	42989
Gm14005	Gstm1
Itpripl1	Tspan7
Ctla2b	Cxcl2
Ifit3	Dhcr7
Chst14	Rnf207
AW112010	Eif4b
4930431P03Rik	42987
Cd80	Eda
4930594M22Rik	Slc14a1
Trbc1	Ptk2b
Igkc	Trp53
Tcrg-C2	Calcrl
Trac	Nrm
F630028O10Rik	Unc5c
Capns2	Nrg2
Dnm3os	Irak2
Gm13212	Galnt13
1110065P20Rik	Rrs1
Gm4070	Olfr920
Gm5150	Lsamp
Igtp	H2-K1
Ifi47	Tmem151a
Tgtp2	Snrpa
Tgtp1	Gdpd1
Naip6	Sphk1
Naip2	Ganc
Ifi27l2a	Cped1
Cyp4v3	Ica1
Gzmc	Msln
Ccr5	Clip2
Clec7a	Cyp26b1
Klrb1b	Sema3e
Gm43302	Tnfrsf11b
Gbp4	Chadl
Ms4a6c	S100a7a
B3gnt7	Ppcdc
H2-T10	Nlgn1
Gm11131	Cadm2
H2-DMb1	Tnnt1
Pglyrp2	4430402I18Rik
Tm4sf19	mt-Nd6
Ulbp1	Selenop
Klra4	Dhrs3
Gm15922	Rnasel
Gm15931	Oas1g
Gm13230	H2-T23
Gm12188	Capn6
Gm12250	Ifit1bl2
Gm11380	Myl9
Gm11427	Cenpm
Gm13988	Apol9b
Mir142hg	Sort1
Platr16	Ctxn3
Wincr1	Slfn9
4930430E12Rik	Cacng7
Gm13056	9930111J21Rik2
Halr1	Adamtsl3
Gm11476	Peg12
4930455G09Rik	Mn1
Gm5970	Ces1a
Bach2os	Rom1
Gm11816	Lrrn4cl
Gm12840	Sms
Gm16144	Ccnf
Gm14002	Klf12
Gm15731	Fam84b
Gm13372	Zfp951
4930511M06Rik	Lrrc61
AI427809	Gm14636
Plxna4os1	C4b
AI662270	Ifi204
Gm14230	Ifi207
Gm16015	Gm4951
C030037D09Rik	Prr16
Epb41l4aos	5730409E04Rik
Gm15050	Btbd19
Hotairm1	4930579C12Rik
	Cox7a1
A530032D15Rik	Ism1
Bcl2a1b	Hspa12b
Pira2	Ifit3
1110002E22Rik	Grem1
Ugt1a7c	Nynrin
Ifi203-ps	Ass1
Mndal	Naip2
4930523C07Rik	Serpina3m
Gm17043	Cyp4v3
Gypc	Gm4204
Gm6904	Gm43302
Pabpc4l	Gbp4
F830016B08Rik	Kifc1
Phf11c	Clec2l
Gm6548	Ulbp1
Phf11b	AA414768
Zfp964	Gm9050
D030025P21Rik	C230035I16Rik
1110038B12Rik	A530072M11Rik
Zfp141	Gm12473
Nlrp1c-ps	4930511M06Rik
Lrch4	Gm15408
AA465934	Tvp23bos
Hmgcs1	Isoc2a
Gm10182	4933431E20Rik
BC147527	2610035D17Rik
Sirpb1b	2210408F21Rik
Itpripl2	Cers1
Gm21188	Rbm12
Dynlt1f	Gm43517
Rnaset2a	Gm7592
Sirpb1a	Gypc
Odaph	F830016B08Rik
Dynlt1	Lrrc32
Psmb9	Siglec15
Olfr805	Vgll3
Gm10825	A830019P07Rik
3300005D01Rik	Tmem151b
Gm26880	3300005D01Rik
Gm10425	4930556M19Rik
1810034E14Rik
Gm26581	Gm5421
Gm26510	2310001H17Rik
9330175E14Rik	Gm10544
Gm6634	9530026P05Rik
2010300F17Rik	C920006O11Rik
Hmgb1-ps8	A730056A06Rik
C920009B18Rik	A330074K22Rik
C030034L19Rik	Gm29170
AU020206	Gm29100
Mir155hg	Gm28438
Gm26522
Gm26740
F630040K05Rik
Gm2115
Gm26809
A330074K22Rik
Gm19557
Gm5345
Gm26947
Lockd
Gm27240
0610031O16Rik
Ms4a14
BE692007
Bcl2a1d
B130024G19Rik
1700025N23Rik
F730311O21Rik
Hoxd4
Ms4a4a
Gm29630
Bcl2a1a
