## Supplementary material for "Treatment Resistant Persister Cells Exploit Macrophage Lipid Metabolism to Sustain Glioblastoma Growth": Suppl. Table S6

### Sheet: Nestin__WTA
Table S6: Top genes of TRPCs differentially upregulated and downregulated in the TRPC region
	UP IN F7high							DOWN IN F7high
	Fucntion	Genes	log2FC	pvalue				Function	Genes	log2FC	pvalue
	Stemness	NNMT	-0.922207	7.94682e-05					ITM2B	1.02934	1.24503e-07
		DUX4	-0.67818	8.5415e-05					CDK2AP1	0.786718	1.1644e-06
		C7	-0.851436	0.000177999				Pro-apoptosis	ITM2C	1.60231	6.39156e-06
		FBXW11	-0.594024	0.00055958					EIF4G2	0.774976	3.58785e-05
		PTBP1	-0.510428	0.00110608					APP	0.713632	6.9466e-05
		PRMT8	-0.313486	0.00132287					FUS	0.550691	0.00010049
		POUF51	-0.423262	0.00325298					NPDC1	1.1687	0.000170317
	Migration	C7	-0.851436	0.000177999					PPP1CB	0.669785	0.000186494
		CEACAM19	-0.64958	0.000206983					HMGN1	0.398208	2.53968e-05
		FBXW11	-0.594024	0.00055958					ITM2B	1.02934	1.24503e-07
		PRMT8	-0.313486	0.00132287				Anti-proleferation	CDK2AP1	0.786718	1.1644e-06
		IGHG1	-0.640377	0.00134759					PPP1CB	0.669785	0.000186494
		POUF51	-0.423262	0.00325298					TUBA1C	0.921763	1.70727e-06
	Anti-apoptotic	MXD1	-0.802749	0.000333622				Pro-aerobic glycolysis	NUCKS1	0.623172	3.93981e-06
		PRMT8	-0.313486	0.00132287					TSC22D4	1.20577	6.44629e-06
		MAPKBP1	-0.651688	0.00194117
	Lipid metabolism	GALR3	-0.642357	3.40104e-05
		NNMT	-0.922207	7.94682e-05
		MRPL10	-0.548704	0.00148607
		ACSM4	-0.675112	0.00334747
	M2- polarisation	NNMT	-0.922207	7.94682e-05
		PRMT8	-0.313486	0.00132287
	Immune evasion	GPX3	-1.1155	5.44952e-06
		DUX4	-0.67818	8.5415e-05
		C7	-0.851436	0.000177999
		GPR174	-1.4599	0.000604193
		MAPKBP1	-0.651688	0.00194117
		IGHG1	-1.04527	0.00236114

### Sheet: CD45_WTA
Table S5: Top genes of immune cells differentially upregulated and downregulated in the TRPC region
	UP IN F7high					DOWN IN F7high
	Function	Genes	log2FC	pvalue		Function	Genes	log2FC	pvalue
		INHBE	-1.74597	0.00106922			CFLAR	1.84839	3.20669e-08
		STRIT1	-1.24325	0.0109635			ZFP36L2	1.88603	0.000282603
		PITPNA	-1.09929	0.0146081			BRD4	1.41056	0.000355931
	Lipid metabolism	HMGA2	-1.62781	0.0155887		Promote T cells	CIRBP	1.03352	0.000661976
		USP18	-0.621394	0.0348419			THY1	1.31413	0.000818625
		NPPB	-1.41359	0.0376235			C3	1.08326	0.00191954
		NXPH1	-1.27653	0.0411122			CIRBP	1.03352	0.000661976
		GPX3	-1.05289	0.0432307		Stimulate pro-inflammatory cytokines	DDX3X	0.921975	0.000680912
		MFSD2A	-0.972499	0.0453482			IRAK1	1.52417	0.00147495
		INHBE	-1.74597	0.00106922		Promote Ag presentation	CST3	1.48788	0.000796261
		STRIT1	-1.24325	0.0109635			B2M	1.25133	0.00153661
		SPAG11A	-1.46178	0.0137889
	Promote M2	C6orf58	-1.36196	0.0142055
		USP18	-0.621394	0.0348419
		CECR2	-1.52592	0.0414883
		SLC35E4	-0.799949	0.0464335
		WNT2	-1.02908	0.0476559
		TMIGD2	-1.98294	0.00832931
	Inhibit T cells	DUX4	-0.556468	0.0102326
		USP18	-0.621394	0.0348419
			Promote T cells		Stimulate pro-inflammatory cytokines		Promote Ag presentation
			CFLAR	1.84839	CIRBP	1.03352	CST3	1.48788
			ZFP36L2	1.88603	DDX3X	0.921975	B2M	1.25133
			BRD4	1.41056	IRAK1	1.52417
			CIRBP	1.03352
			THY1	1.31413
			C3	1.08326
