## Supplementary material for "Treatment Resistant Persister Cells Exploit Macrophage Lipid Metabolism to Sustain Glioblastoma Growth": Suppl. Table S7

### Sheet: TSC
Table S6: Upregulated Ligand-Receptor pair interaction with TSCs
	source	target	ligand	receptor	p value				source	target	ligand	receptor	pvalue
	CD45+	TSC	HBEGF	EGFR	<0.0001				TSC	CD45+	TGFB2	TGFbR1_R2	<0.0001
	CD45+	TSC	HBEGF	ERBB4	<0.0001				TSC	CD45+	MDK	LRP1	<0.0001
	CD45+	TSC	OSM	LIFR_IL6ST	<0.0001				TSC	CD45+	MDK	NCL	<0.0001
	CD45+	TSC	TNF	TNFRSF1A	<0.0001				TSC	CD45+	PTN	NCL	<0.0001
	CD45+	TSC	GAS6	TYRO3	<0.0001				TSC	CD45+	ANXA1	FPR1	0.04
	CD45+	TSC	GRN	SORT1	<0.0001				TSC	CD45+	PROS1	AXL	<0.0001
	CD45+	TSC	LGALS9	CD44	0.02				TSC	CD45+	COL4A1	CD44	<0.0001
	CD45+	TSC	SEMA4D	PLXNB1	<0.0001				TSC	CD45+	COL4A2	CD44	<0.0001
	CD45+	TSC	SEMA4D	PLXNB2	<0.0001				TSC	CD45+	COL9A1	CD44	<0.0001
									TSC	CD45+	LAMA2	CD44	<0.0001
									TSC	CD45+	LAMA5	CD44	<0.0001
									TSC	CD45+	LAMB2	CD44	<0.0001
									TSC	CD45+	LAMC1	CD44	<0.0001
									TSC	CD45+	THBS2	CD47	<0.0001
									TSC	CD45+	THBS3	CD47	<0.0001
									TSC	CD45+	APP	CD74	<0.0001
									TSC	CD45+	JAM2	ITGAV_ITGB1	<0.0001
									TSC	CD45+	JAM3	ITGAM_ITGB2	<0.0001
									TSC	CD45+	JAG1	NOTCH2	<0.0001
									TSC	CD45+	DLL1	NOTCH2	<0.0001
									TSC	CD45+	THY1	ITGAM_ITGB2	<0.0001
									TSC	CD45+	THY1	ITGAX_ITGB2	<0.0001

### Sheet: TRPC
Table S6: Upregulated Ligand-Receptor pair interaction with TRPCs
	source	target	ligand	receptor	p value				source	target	ligand	receptor	p value
	CD45+	TRPC	HBEGF	EGFR	<0.0001				TRPC	CD45+	ANGPTL4	ITGA5_ITGB1	<0.0001
	CD45+	TRPC	HBEGF	EGFR_ERBB2	<0.0001				TRPC	CD45+	ANXA1	FPR1	<0.0001
	CD45+	TRPC	OSM	LIFR_IL6ST	<0.0001				TRPC	CD45+	C3	C3AR1	<0.0001
	CD45+	TRPC	OSM	OSMR_IL6ST	<0.0001				TRPC	CD45+	C3	ITGAM_ITGB2	<0.0001
	CD45+	TRPC	IL1B	IL1R1_IL1RAP	<0.0001				TRPC	CD45+	C3	ITGAX_ITGB2	<0.0001
	CD45+	TRPC	TNF	TNFRSF1A	<0.0001				TRPC	CD45+	COL1A2	CD44	0.02
	CD45+	TRPC	SPP1	CD44	<0.0001				TRPC	CD45+	COL6A1	CD44	0.03
	CD45+	TRPC	SPP1	ITGAV_ITGB1	<0.0001				TRPC	CD45+	CSF1	CSF1R	<0.0001
	CD45+	TRPC	SPP1	ITGA5_ITGB1	<0.0001				TRPC	CD45+	CX3CL1	CX3CR1	<0.0001
	CD45+	TRPC	NAMPT	ITGA5_ITGB1	<0.0001				TRPC	CD45+	FN1	ITGA5_ITGB1	<0.0001
	CD45+	TRPC	LGALS9	CD44	<0.0001				TRPC	CD45+	FN1	ITGAV_ITGB1	<0.0001
	CD45+	TRPC	ITGB2	ICAM1	<0.0001				TRPC	CD45+	FN1	CD44	<0.0001
	CD45+	TRPC	SEMA4D	PLXNB2	<0.0001				TRPC	CD45+	HLA-G	LILRB1	<0.0001
	CD45+	TRPC	SEMA4D	PLXNB3	<0.0001				TRPC	CD45+	ICAM1	ITGAX_ITGB2	<0.0001
									TRPC	CD45+	ICAM1	ITGAM_ITGB2	<0.0001
									TRPC	CD45+	JAM2	ITGAV_ITGB1	0.02
									TRPC	CD45+	LAMA4	CD44	0.01
									TRPC	CD45+	LAMA5	CD44	<0.0001
									TRPC	CD45+	LAMB1	CD44	<0.0001
									TRPC	CD45+	LAMC1	CD44	<0.0001
									TRPC	CD45+	MDK	LRP1	<0.0001
									TRPC	CD45+	MDK	NCL	<0.0001
									TRPC	CD45+	NAMPT	ITGA5_ITGB1	<0.0001
									TRPC	CD45+	PROS1	AXL	<0.0001
									TRPC	CD45+	SPP1	ITGAV_ITGB5	<0.0001
									TRPC	CD45+	SPP1	ITGA5_ITGB1	<0.0001
									TRPC	CD45+	TGFB2	TGFbR1_R2	<0.0001
									TRPC	CD45+	VEGFA	FLT1	<0.0001
									TRPC	CD45+	VEGFB	FLT1	<0.0001
