## Supplementary material for "Treatment Resistant Persister Cells Exploit Macrophage Lipid Metabolism to Sustain Glioblastoma Growth": Suppl. Table S8

### Sheet: Sheet1
Table S7: GO terms enriched in the bi-directional communications
From TRPCs to immune cells					From TSCs to immune cells
GO:0038145					GO:0002523
GO:1904141					GO:0002232
GO:1904141					GO:0070486
GO:1905523					GO:0035457
GO:0010759					GO:0002476
GO:0001915					GO:0032825
GO:2001199					GO:0002729
					GO:0097241
From immune cells to TRPCs					From immune cells to TSCs
GO:0038134					GO:0008625
GO:0060252
GO:0061900
GO:0060559
GO:0030730
