## Supplementary material for "Treatment Resistant Persister Cells Exploit Macrophage Lipid Metabolism to Sustain Glioblastoma Growth": Suppl. Table S9

### Sheet: Sheet1
Table S8: List of immune response genes significantly overexpressed in human GBM TRPCs
Murine genes	symbol (for hGSEA)	35 of 54 immune response genes were significantly overexpressed in human GBM TRPCs
C1RL	C1RL	GBP5
C3	C3	EDN1
IL15	IL15	C1RL
CCL2	CCL2	C1S
CXCL10	CXCL10	C3
CSF1	CSF1	CASP1
PTGER4	PTGER4	CASP4
RSAD2	RSAD2	CCL2
NOD2	NOD2	CCL7
PTX3	PTX3	CD274
CASP1	CASP1	CFH
CXCL16	CXCL16	CSF1
PSTPIP1	PSTPIP1	CSF1R
CCL8	CCL8	CXCL10
EDN1	EDN1	CXCL16
CSF1R	CSF1R	CXCL2
OAS2	OAS2	HLA-A
LGALS3	LGALS3	HLA-E
CXCL2	CXCL2	IFIT1
CD14	CD14	IFIT3
CCL7	CCL7	IL15
IFIT1	IFIT1	LGALS3
IL6	IL6	LIF
GBP5	GBP5	NAIP
CASP4	CASP4	NOD2
IFIT3	IFIT3	PSTPIP1
CCL3	CCL3	PTX3
CD274	CD274	RSAD2
LIF	LIF	SAMHD1
ENPP1	ENPP1	SPON2
SAMHD1	SAMHD1	STAT6
CLDN1	CLDN1	TEC
PLCG2	PLCG2	TGFBR3
LFNG	LFNG	TLR6
CFH	CFH	TRIM5
SPON2	SPON2
STAT6	STAT6
TEC	TEC
TGFBR3	TGFBR3
TLR2	TLR2
TLR6	TLR6
TNFRSF9	TNFRSF9
TREM2	TREM2
UNC93B1	UNC93B1
C1S1	C1S
FYB	FYB1
H2-D1	HLA-A
H2-K1	HLA-A
H2-T23	HLA-E
IIGP1	IRGC
IL4RA	IL4R
NAIP2	NAIP
OASL2	OASL2P
TRIM30A	TRIM5
