## Supplementary material for "Treatment Resistant Persister Cells Exploit Macrophage Lipid Metabolism to Sustain Glioblastoma Growth": Suppl. Table S10

### Sheet: GSEA
Table S9: Comparison of GSEA output of TRPCs and TSCs from nine GBM patients using Immune signature geneset [Table S8]
NAME	SYMBOL	RANK IN GENE LIST	RANK METRIC SCORE	RUNNING ES	CORE ENRICHMENT
1	GBP5	1913	0.275	0.0288	Yes
2	EDN1	2498	0.229	0.0739	Yes
3	CFH	3223	0.188	0.1058	Yes
4	NOD2	3386	0.181	0.1475	Yes
5	C1S	3543	0.174	0.1878	Yes
6	PTX3	3617	0.171	0.229	Yes
7	IL15	4095	0.152	0.257	Yes
8	CXCL10	4248	0.147	0.2906	Yes
9	IFIT3	4365	0.144	0.324	Yes
10	RSAD2	4466	0.141	0.357	Yes
11	TRIM5	4515	0.139	0.3907	Yes
12	TEC	4880	0.128	0.4151	Yes
13	CASP1	4970	0.126	0.4446	Yes
14	CXCL2	5432	0.114	0.4633	Yes
15	C3	5665	0.108	0.4854	Yes
16	CSF1	5714	0.107	0.511	Yes
17	IFIT1	6256	0.096	0.5237	Yes
18	CXCL16	6348	0.094	0.5452	Yes
19	SPON2	6734	0.087	0.5589	Yes
20	NAIP	6803	0.085	0.5787	Yes
21	LGALS3	6877	0.084	0.5981	Yes
22	PSTPIP1	7435	0.074	0.605	Yes
23	C1RL	7465	0.074	0.6228	Yes
24	LIF	7758	0.068	0.6338	Yes
25	TLR6	7936	0.066	0.6465	Yes
26	HLA-E	8487	0.057	0.6493	Yes
27	SAMHD1	8793	0.052	0.656	Yes
28	CCL7	8824	0.052	0.6684	Yes
29	HLA-A	9382	0.044	0.6678	Yes
30	TGFBR3	9681	0.04	0.6715	Yes
31	CSF1R	10179	0.033	0.6695	Yes
32	CASP4	10211	0.033	0.6771	Yes
33	CD274	10307	0.032	0.6831	Yes
34	CCL2	10396	0.031	0.6889	Yes
35	STAT6	10525	0.029	0.6935	Yes
36	OAS2	10952	0.024	0.6906	No
37	ENPP1	12139	0.01	0.6684	No
38	PLCG2	12305	0.008	0.6669	No
39	IL4R	12524	0.005	0.6635	No
40	TLR2	12568	0.004	0.6637	No
41	TREM2	16833	0	0.575	No
42	IL6	18207	0	0.5465	No
43	IRGC	33197	0	0.2347	No
44	CCL8	38993	0	0.1141	No
45	TNFRSF9	39814	0	0.0971	No
46	PTGER4	42146	-0.022	0.054	No
47	LFNG	43008	-0.037	0.0454	No
48	CD14	43369	-0.044	0.0488	No
49	CLDN1	44263	-0.064	0.0461	No
50	UNC93B1	46252	-0.137	0.0389	No
