## Supplementary material for "Treatment Resistant Persister Cells Exploit Macrophage Lipid Metabolism to Sustain Glioblastoma Growth": Suppl. Table S11

### Sheet: Sheet1
Table S10- Statin responsive genes
ATP8B1
CKAP4
IL13RA2
KRT7
LAMA4
MACC1
MISP
MMP14
NFKBIZ
SCCNN1A
SLC16A4
SLC27A2
SLC6A8
SPINT2
TNFRSF10D
HIST1H1A
SRPX
RGS4
PTGFRN
GFPT2
ANPEP
CD70
CTSK
IFITM2
